# Body size, wing area, and wing loading follow a pattern of trait conservatism in *Drosophila*

**DOI:** 10.64898/2026.02.12.705663

**Authors:** Jonathan A. Rader, Patrick W. Kelly, Gabriel A. Jimenez, Daniel R. Matute

## Abstract

Wing loading is a metric of flight performance that captures the relationship between body mass and wing area and reflects how much weight each unit of wing surface supports during flight. Comparative studies have documented substantial differences in wing loading among individuals and across species. However, no study has evaluated the extent of this variation when species are reared under identical, controlled conditions. Here, we address that gap by measuring wing loading in 30 species of drosophilids raised in a common lab environment. We applied comparative phylogenetic methods to assess the extent to which the evolution of body mass, wing area, and wing loading is structured by shared ancestry. We find that wing area and body mass exhibit moderate phylogenetic signal, but wing loading does not. In addition, all three traits are best explained by a model of evolution in which most trait divergence occurs during speciation events. More conservative analyses provide no support for adaptive peaks in wing loading within drosophilids. Together, our results indicate that the evolutionary dynamics of wing loading in *Drosophila* differ from those described in birds and bats, and raise the question of whether similar patterns characterize other insect lineages.
