## Supplementary tables for "Body size, wing area, and wing loading follow a pattern of trait conservatism in *Drosophila*": TableS01.csv

Species	Line	Reads	Reference
D. funebris	DBKC010-A12	SAMN44596627	Kim, Wang et al. 2020
D. santomea	0000-1008.01		Kim et al. 2025
D. teissieri	CT02	SAMN16729661	Kim, Wang et al. 2020 ELife
D. immigrans	kari17	SAMN16729649	Kim, Wang et al. 2020 ELife
D. yakuba	14021-0261.01	SAMN16729707	Kim, Wang et al. 2020 ELife
D. melanogaster	14021-0231.36	SAMN16729610	Kim, Wang et al. 2020 ELife
D. niveifrons	DBKC010-A16	SAMN44596633	Kim et al. 2025 PLOS Biol
D. mauritiana	14021-0241.01	SAMN16729699	Kim, Wang et al. 2020 ELife
D. virilis	15010-1051.87	SAMN16729705	Kim, Wang et al. 2020 ELife
D. lummei	unknown	SAMN06379688	Unknown, PRJNA376405
D. albomicans	15112-1751.03	SAMN12703415	Mai et al. 2020, MBE
D. nasuta	IND_DN_U11	SAMN04851283	Mohanty et al. 2017, Mol Genet Genomics
D. sp. aff. chauvacae	mont_up-71	SAMN16729648	Kim, Wang et al. 2020 ELife
D. prosaltans	14045-0901.02	SAMN16729667	Kim, Wang et al. 2020 ELife
D. sechellia	14021-0248.01	SAMN16729703	Kim, Wang et al. 2020 ELife
D. serrata	14028-0681.02	SAMN12263396	Bronski et al. 2020, G3
D. birchii	14028-0521.00	SAMN12263399	Bronski et al. 2020, G3
D. auraria	14028-0471.01	SAMN12263403	Bronski et al. 2020, G3
D. erecta	14021-0224.01	SAMN16729697	Kim, Wang et al. 2020
D. nikananu	14028-0601.01	SAMN12263404	Bronski et al. 2020, G3
D. sulfurigaster bilimbata	E-20702_CJB53	SAMN12703470	Mai et al. 2020, MBE
D. pallidifrons	unknown	ASM2355844v1	Wei et al. 2022 MBE
Z. davidi	isof from J. David	SAMN16729654	Kim, Wang et al. 2020 ELife
Z. tsacasi	car7-4	SAMN16729660	Kim, Wang et al. 2020 ELife
Z. nigranus	Collected in S�o Tom� Island. 2019	SAMN16729686	Kim, Wang et al. 2020 ELife
Z. africanus	BS06	SAMN16729659	Kim, Wang et al. 2020 ELife
Z. sepsoides	wild caught		Kim, Wang et al. 2020 ELife
Z. indianus	CDD18	SAMN16729658	Kim, Wang et al. 2020 ELife
Z. camerounensis	isof from J. David	SAMN16729640	Kim, Wang et al. 2020 ELife
Z. inermis	18BSZ10	SAMN16729651	Kim, Wang et al. 2020 ELife
