## Supplementary tables for "Body size, wing area, and wing loading follow a pattern of trait conservatism in *Drosophila*": TableS02.csv

Model	Model description	σ2	Z0	Additional parameters
White noise	Trait values are sampled from a normal distribution, assuming independence (no covariance) among species.	rate of evolution of a continuous trait	value for the root state	NA
BM	Correlations among trait values are proportional to the amount of shared evolutionary history between pairs of tips (Felsenstein, 1973).	idem	idem	NA
OU	Trait evolution is modeled as a random walk with central tendency, in which the strength of attraction toward the optimum is controlled by the parameter α, spanning values from ~0 to 2.72 (Butler and King, 2004).
EB	The evolutionary rate is modeled as an exponential function of time, rt = r0 × e(a × t)			r0: initial rate, a: the rate of change, t: time.
Kappa	Trait divergence is associated with splitting events in the phylogeny (Pagel 1999).			κ: exponential coefficient that determines the extent of gradual evolution
lambda	Transforms the tree using an ML estimated value of Pagel's lambda: values of lambda near 0 cause the phylogeny to become more star-like, and a lambda value of 1 recovers the BM model.
Rate trend	A diffusion model with linear trend in rates through time (toward larger or smaller rates).
	Model descriptions adapted from geiger:fitContunous documentation. Citation below:
	Pennell, M.W., J.M. Eastman, G.J. Slater, J.W. Brown, J.C. Uyeda, R.G. FitzJohn, M.E. Alfaro, and L.J. Harmon. 2014. geiger v2.0: an expanded suite of methods for fitting macroevolutionary models to phylogenetic trees. Bioinformatics 30:2216-2218.
