## Supplementary tables for "Body size, wing area, and wing loading follow a pattern of trait conservatism in *Drosophila*": TableS3_area_OLS_means.csv

Sex	Species	emmean	SE	df	lower.CL	upper.CL	t.ratio	p.value
f	D_albomicans	1.492440513773959	0.040146232870663594	537	1.4135775981299543	1.5713034294179635	37.1751072779868	1.2614784078522032e-150
m	D_albomicans	1.1845823514436822	0.04014623287066354	537	1.1057194357996778	1.2634452670876866	29.506687595321154	1.854814020161861e-114
f	D_auraria	1.239903161383367	0.040146232870663455	537	1.161040245739363	1.3187660770273713	30.884670185067765	3.658888216432171e-121
m	D_auraria	0.9299629886807278	0.04014623287066375	537	0.851100073036723	1.0088259043247327	23.164389836444258	8.028407509247949e-83
f	D_birchii	1.2265761719159747	0.040146232870663726	537	1.1477132562719699	1.3054390875599795	30.5527090391656	1.4833279935441214e-119
m	D_birchii	0.943640564215376	0.040146232870663705	537	0.8647776485713713	1.0225034798593808	23.50508370873642	1.538811751743216e-84
f	D_erecta	1.2625078957374267	0.04014623287066372	537	1.183644980093422	1.3413708113814315	31.447730097236253	7.035214618007617e-124
m	D_erecta	1.0321657871044823	0.04014623287066367	537	0.9533028714604775	1.1110287027484869	25.710152940868426	1.2488205411986327e-95
f	D_funebris	2.315252924072035	0.04014623287066483	537	2.236390008428028	2.394115839716042	57.67049006891525	3.0296550588684446e-232
m	D_funebris	2.5260548192030665	0.044884852869669895	537	2.437883399061154	2.614226239344979	56.278558527034875	2.354332100638039e-227
f	D_immigrans	2.5640341634374133	0.0401462328706634	537	2.485171247793409	2.6428970790814175	63.86736637775707	5.072313616811646e-253
m	D_immigrans	2.0789985736189305	0.04014623287066334	537	2.0001356579749263	2.1578614892629346	51.785645251366745	5.756829787748119e-211
f	D_lummei	2.450970307237352	0.04014623287066363	537	2.3721073915933473	2.5298332228813565	61.05106586546925	8.947022908359947e-244
m	D_lummei	2.318644805991797	0.04014623287066381	537	2.2397818903477917	2.397507721635802	57.75497824320418	1.5391897632592902e-232
f	D_mauritiana	1.7358831841457296	0.04014623287066322	537	1.657020268501726	1.8147460997897333	43.23900550614857	4.807621128562177e-177
m	D_mauritiana	1.3346957163044064	0.040146232870663455	537	1.2558328006604023	1.4135586319484106	33.245851998226335	1.8723827903489313e-132
f	D_melanogaster	1.5780862236320734	0.04014623287066334	537	1.4992233079880695	1.6569491392760773	39.308450900389516	3.789835245783927e-160
m	D_melanogaster	1.2169171984805671	0.040146232870664066	537	1.1380542828365616	1.2957801141245726	30.31211427485644	2.1855483901748793e-118
f	D_nasuta	1.3928164463755057	0.0401462328706635	537	1.3139535307315013	1.47167936201951	34.69357762315213	3.0475306073746734e-139
m	D_nasuta	1.1213384010620064	0.040146232870663864	537	1.0424754854180014	1.2002013167060115	27.9313479965739	1.0593927116723515e-106
f	D_nikananu	0.9610004741856585	0.04014623287066361	537	0.8821375585416539	1.039863389829663	23.937500618841337	1.0186963514976065e-86
m	D_nikananu	0.8957516235577828	0.04014623287066375	537	0.816888707913778	0.9746145392017876	22.31222108543937	1.5847399760227928e-78
f	D_niveifrons	2.843237215233695	0.04014623287066477	537	2.7643742995896883	2.922100130877702	70.8220177069534	1.4329922489130099e-274
m	D_niveifrons	2.568180437001076	0.040146232870662935	537	2.489317521357073	2.6470433526450794	63.97064564625158	2.355445782797997e-253
f	D_pallidifrons	1.4888439693563875	0.0401462328706632	537	1.4099810537123838	1.5677068850003912	37.08552117836087	3.2072251817426526e-150
m	D_pallidifrons	1.239843044111644	0.04014623287066405	537	1.1609801284676384	1.3187059597556494	30.883172727711422	3.7204150730679716e-121
f	D_prosaltans	1.5792275795044028	0.04014623287066365	537	1.5003646638603982	1.6580904951484075	39.33688086232378	2.840465460717514e-160
m	D_prosaltans	1.1565274336431481	0.040146232870663656	537	1.0776645179991435	1.2353903492871527	28.807869405058568	4.9881022433479566e-111
f	D_santomea	1.2215862658426169	0.04014623287066323	537	1.142723350198613	1.3004491814866208	30.428415781329466	5.949679006052923e-119
m	D_santomea	0.9810507371365419	0.04014623287066356	537	0.9021878214925374	1.0599136527805464	24.436931362828677	3.1116289958768803e-89
f	D_sechellia	1.6301064380717993	0.0401462328706639	537	1.5512435224277943	1.7089693537158044	40.60421916356114	8.23390848086435e-166
m	D_sechellia	1.3912995090612472	0.04014623287066361	537	1.3124365934172426	1.4701624247052518	34.655792326605145	4.56844955908149e-139
f	D_serrata	1.2187440598231465	0.04014623287066367	537	1.1398811441791419	1.297606975467151	30.35761944961286	1.3134050665183167e-118
m	D_serrata	0.9255523175368586	0.04014623287066364	537	0.846689401892854	1.0044152331808633	23.054524705185838	2.874066014952234e-82
f	D_spaffchauvacae	1.0192522815541045	0.04014623287066358	537	0.9403893659101	1.0981151971981091	25.388491239956714	5.127033665259648e-94
m	D_spaffchauvacae	0.9154005683672304	0.04014623287066364	537	0.8365376527232258	0.994263484011235	22.801655420978438	5.410798093039787e-81
f	D_sulfurigasterbilimbata	1.9461902869879348	0.04014623287066348	537	1.8673273713439305	2.025053202631939	48.477531958175256	2.795872426080769e-198
m	D_sulfurigasterbilimbata	1.5075423115275888	0.04014623287066377	537	1.428679395883584	1.5864052271715936	37.551277012324654	2.53488310617372e-152
f	D_teissieri	1.3545085894979927	0.04014623287066356	537	1.2756456738539883	1.433371505141997	33.73936961561805	8.838648429121002e-135
m	D_teissieri	1.1498587915549827	0.040146232870663615	537	1.0709958759109781	1.2287217071989873	28.64176061697755	3.2799492177025313e-110
f	D_virilis	2.5881321830749933	0.0401462328706635	537	2.509269267430989	2.6669950987189974	64.4676224395203	5.953994796943048e-255
m	D_virilis	2.3407090390274443	0.040146232870663726	537	2.2618461233834397	2.419571954671449	58.30457484188718	1.9130729539513692e-234
f	D_yakuba	1.143611541431149	0.040146232870664066	537	1.0647486257871435	1.2224744570751545	28.486148254941668	1.9187719696857836e-109
m	D_yakuba	1.0071860538065973	0.040146232870663524	537	0.9283231381625929	1.0860489694506017	25.087934328767094	1.656227152044798e-92
f	Z_africanus	1.5112192098726778	0.040146232870663955	537	1.4323562942286725	1.590082125516683	37.6428646428983	9.816465103799414e-153
m	Z_africanus	1.5534935689208127	0.040146232870663656	537	1.474630653276808	1.6323564845648173	38.695874004557176	1.9392355678504382e-157
f	Z_camerounensis	2.0931892827122516	0.04014623287066351	537	2.0143263670682474	2.1720521983562557	52.13912073533132	2.7315704959715816e-212
m	Z_camerounensis	1.96002412049851	0.04014623287066371	537	1.8811612048545052	2.0388870361425147	48.8221180506022	1.2576571421762954e-199
f	Z_davidi	1.4838317676708803	0.04014623287066368	537	1.4049688520268757	1.562694683314885	36.960672560517395	1.1792618096585275e-149
m	Z_davidi	1.5616228080385763	0.040146232870663684	537	1.4827598923945717	1.640485723682581	38.89836471256338	2.4541164578320086e-158
f	Z_indianus	1.838325665680904	0.040146232870663524	537	1.7594627500368996	1.9171885813249083	45.79073886218208	1.4389243429063006e-187
m	Z_indianus	1.7742176331871673	0.04014623287066372	537	1.6953547175431625	1.8530805488311721	44.193875896227645	5.04924161164615e-181
f	Z_inermis	2.214665103933984	0.04231784511560571	537	2.1315362918150575	2.297793916052911	52.334070836637984	5.1155639958879e-213
m	Z_inermis	1.9794115418317704	0.04014623287066366	537	1.9005486261877658	2.058274457475775	49.30503811425354	1.6671371928329792e-201
f	Z_nigranus	2.439404302415362	0.04014623287066368	537	2.3605413867713576	2.518267218059367	60.76296897579958	8.233448355026652e-243
m	Z_nigranus	2.162667648884099	0.04014623287066366	537	2.083804733240094	2.2415305645281034	53.869753006500396	1.0995419860925893e-218
f	Z_sepsoides	1.959703401535458	0.04014623287066367	537	1.8808404858914534	2.0385663171794626	48.81412928203994	1.3512058168867664e-199
m	Z_sepsoides	1.747270588689471	0.04014623287066365	537	1.6684076730454664	1.8261335043334757	43.52265365267352	3.125613195698571e-178
f	Z_tsacasi	2.288597078768717	0.04014623287066364	537	2.2097341631247125	2.3674599944127217	57.006521287856145	6.3610916792226525e-230
m	Z_tsacasi	2.0895788321630424	0.04014623287066366	537	2.010715916519038	2.168441747807047	52.04918824874289	5.924338192282385e-212
