## Supplementary tables for "Body size, wing area, and wing loading follow a pattern of trait conservatism in *Drosophila*": TableS4_area_OLS_SD_contrasts.csv

contrast	Species	estimate	SE	df	lower.CL	upper.CL	t.ratio	p.value
f - m	D_albomicans	0.307858162	0.056775347	537	0.196329157	0.419387167	5.422391559	8.90E-08
f - m	D_auraria	0.309940173	0.056775347	537	0.198411168	0.421469178	5.459062587	7.32E-08
f - m	D_birchii	0.282935608	0.056775347	537	0.171406603	0.394464613	4.983423662	8.44E-07
f - m	D_erecta	0.230342109	0.056775347	537	0.118813104	0.341871114	4.057079715	5.71E-05
f - m	D_funebris	-0.210801895	0.060219349	537	-0.329096269	-0.092507522	-3.500567468	5.03E-04
f - m	D_immigrans	0.48503559	0.056775347	537	0.373506585	0.596564595	8.543066937	1.36E-16
f - m	D_lummei	0.132325501	0.056775347	537	0.020796496	0.243854506	2.330685909	0.020139287
f - m	D_mauritiana	0.401187468	0.056775347	537	0.289658463	0.512716473	7.066226611	4.97E-12
f - m	D_melanogaster	0.361169025	0.056775347	537	0.24964002	0.47269803	6.361370634	4.28E-10
f - m	D_nasuta	0.271478045	0.056775347	537	0.15994904	0.38300705	4.781618425	2.25E-06
f - m	D_nikananu	0.065248851	0.056775347	537	-0.046280154	0.176777855	1.149246179	0.250966087
f - m	D_niveifrons	0.275056778	0.056775347	537	0.163527773	0.386585783	4.844651645	1.66E-06
f - m	D_pallidifrons	0.249000925	0.056775347	537	0.13747192	0.36052993	4.385722649	1.39E-05
f - m	D_prosaltans	0.422700146	0.056775347	537	0.311171141	0.534229151	7.445135401	3.88E-13
f - m	D_santomea	0.240535529	0.056775347	537	0.129006524	0.352064534	4.236619262	2.67E-05
f - m	D_sechellia	0.238806929	0.056775347	537	0.127277924	0.350335934	4.206172954	3.04E-05
f - m	D_serrata	0.293191742	0.056775347	537	0.181662737	0.404720747	5.164067817	3.41E-07
f - m	D_spaffchauvacae	0.103851713	0.056775347	537	-0.007677292	0.215380718	1.829169149	0.067928643
f - m	D_sulfurigasterbilimbata	0.438647975	0.056775347	537	0.327118971	0.55017698	7.726028965	5.48E-14
f - m	D_teissieri	0.204649798	0.056775347	537	0.093120793	0.316178803	3.604553891	3.42E-04
f - m	D_virilis	0.247423144	0.056775347	537	0.135894139	0.358952149	4.357932749	1.57E-05
f - m	D_yakuba	0.136425488	0.056775347	537	0.024896483	0.247954492	2.402900111	0.016603876
f - m	Z_africanus	-0.042274359	0.056775347	537	-0.153803364	0.069254646	-0.74459006	0.456845295
f - m	Z_camerounensis	0.133165162	0.056775347	537	0.021636157	0.244694167	2.345475092	0.019365823
f - m	Z_davidi	-0.07779104	0.056775347	537	-0.189320045	0.033737965	-1.370155261	0.171210982
f - m	Z_indianus	0.064108032	0.056775347	537	-0.047420972	0.175637037	1.129152632	0.259337605
f - m	Z_inermis	0.235253562	0.058331124	537	0.120668402	0.349838722	4.033070956	6.30E-05
f - m	Z_nigranus	0.276736654	0.056775347	537	0.165207649	0.388265658	4.874239756	1.44E-06
f - m	Z_sepsoides	0.212432813	0.056775347	537	0.100903808	0.323961818	3.7416383	2.03E-04
f - m	Z_tsacasi	0.199018247	0.056775347	537	0.087489242	0.310547251	3.505363809	4.94E-04
