## Supplementary tables for "Body size, wing area, and wing loading follow a pattern of trait conservatism in *Drosophila*": TableS6_area_GLS_means.csv

Sex	Species	emmean	SE	df	lower.CL	upper.CL	t.ratio	p.value
f	D_albomicans	2.026029625527329	0.30928294429112396	536	1.4184743011007446	2.6335849499539132	6.550731823156255	1.3446097696323255e-10
m	D_albomicans	1.763617050866769	0.35205467086776343	536	1.0720409593845823	2.4551931423489557	5.009497662734343	7.421203750465706e-7
f	D_auraria	1.5215254377450829	0.30381923780499376	536	0.924703016726285	2.118347858763881	5.0079957040826795	7.476719862293737e-7
m	D_auraria	1.103395567690895	0.3472645690404222	536	0.42122915082370194	1.7855619845580883	3.177391723952287	0.001571701602753733
f	D_birchii	1.5550713831618346	0.3194412254436369	536	0.9275611342392452	2.182581632084424	4.868098602496175	1.4845526370497488e-6
m	D_birchii	1.1898835062170137	0.361011423868214	536	0.48071277178589233	1.899054240648135	3.295971893264454	0.0010457290383310929
f	D_erecta	1.62706307748098	0.36591917062226603	536	0.9082515667755778	2.345874588186382	4.446509524805897	1.0614758719580874e-5
m	D_erecta	1.6842951447410501	0.40271999091094274	536	0.8931921135287635	2.4753981759533366	4.182298328253375	3.370980648127863e-5
f	D_funebris	2.6869867166103405	0.16818606259266208	536	2.356602064922817	3.017371368297864	15.976274580599958	2.821716661620279e-47
m	D_funebris	3.0124636242788903	0.2378510107206728	536	2.545229169062484	3.4796980794952965	12.665338756187435	2.4072628717648617e-32
f	D_immigrans	2.6836898428404288	0.20649747764826273	536	2.2780462587319916	3.089333426948866	12.99623546691301	9.173073147634046e-34
m	D_immigrans	2.1082009217402584	0.2663226613067644	536	1.5850367645209162	2.6313650789596004	7.915965210755844	1.4189376122382515e-14
f	D_lummei	3.0277531237331567	0.27951795493090953	536	2.4786681356154405	3.576838111850873	10.832052361293028	7.352369961466603e-25
m	D_lummei	2.8156854426539666	0.32621593887972544	536	2.1748669486582655	3.4565039366496677	8.63135459390321	6.928572907597445e-17
f	D_mauritiana	1.9216105305113917	0.28461464820283305	536	1.3625135996354882	2.4807074613872953	6.751622035777792	3.810453901566605e-11
m	D_mauritiana	1.4486201639097918	0.3305934809128051	536	0.7992024276371051	2.0980379001824785	4.381877585456287	1.4160393663173663e-5
f	D_melanogaster	1.767072831766764	0.25780164351214824	536	1.2606473593866987	2.2734983041468295	6.854389319218965	1.9756089675877393e-11
m	D_melanogaster	1.4377835730551547	0.30781201901158356	536	0.8331177338132988	2.0424494122970107	4.670979312867728	3.794778582135862e-6
f	D_nasuta	1.9466971367243544	0.33230631940383504	536	1.2939147010257321	2.5994795724229767	5.858140586121783	8.17473385034464e-9
m	D_nasuta	1.928845524784495	0.3724433400748984	536	1.1972179375330902	2.6604731120358993	5.178896538723458	3.163562558357725e-7
f	D_nikananu	1.1358900547665267	0.27170805505834084	536	0.6021468316520278	1.6696332778810257	4.180553478705773	3.396126298545137e-5
m	D_nikananu	1.129659891533037	0.3195493996771222	536	0.5019371451781356	1.7573826378879382	3.535165118990877	4.427790537373403e-4
f	D_niveifrons	3.28497453882154	0.23946751245499537	536	2.8145646280756234	3.7553844495674564	13.717829634359717	6.382667629810633e-37
m	D_niveifrons	3.07707362359224	0.29262816195951835	536	2.5022349486592925	3.6519122985251875	10.515302433598023	1.2238367535874361e-23
f	D_pallidifrons	2.0452352109782996	0.3727239954605276	536	1.3130563043702494	2.77741411758635	5.487264667388164	6.30424870672886e-8
m	D_pallidifrons	2.1547998914310695	0.40891286167407614	536	1.3515315867205913	2.958068196141548	5.269582088001311	1.9846801212323751e-7
f	D_prosaltans	1.7691938897411976	0.19685347419264054	536	1.382494983172872	2.1558927963095234	8.987364317532272	4.325198679535819e-18
m	D_prosaltans	1.284921168163198	0.25891666990005757	536	0.7763053382760183	1.7935369980503777	4.962682274027317	9.353568725953794e-7
f	D_santomea	0.9664605398869572	0.2378510107206727	536	0.49922608467055135	1.433694995103363	4.063302219984882	5.562339362718139e-5
m	D_santomea	0.874149375764817	0.16818606259266197	536	0.5437647240772939	1.2045340274523402	5.197513767130407	2.8763939338296643e-7
f	D_sechellia	1.8843273708248724	0.3092960590900957	536	1.276746283691061	2.491908457958684	6.092309667211057	2.1264046980535947e-9
m	D_sechellia	1.9945761899739096	0.3241803552327082	536	1.3577563958932508	2.6313959840545684	6.152674453521811	1.4922095168136896e-9
f	D_serrata	1.533686677116571	0.2960337534008823	536	0.9521580593619636	2.115215294871178	5.180783135359861	3.13324304764152e-7
m	D_serrata	1.18335334099105	0.3404739855011498	536	0.5145263444229762	1.8521803375591237	3.4756057478202065	5.510073897894837e-4
f	D_spaffchauvacae	1.3568944435698294	0.24303332021542207	536	0.879479861112402	1.8343090260272568	5.583162186843734	3.757310583117682e-8
m	D_spaffchauvacae	1.1540535874862714	0.2955532885713753	536	0.5734687947008544	1.7346383802716883	3.904722539426492	1.06375187216218e-4
f	D_sulfurigasterbilimbata	2.663514400385189	0.44145998900480066	536	1.796310528358207	3.5307182724121713	6.033421978715777	2.9956756064798347e-9
m	D_sulfurigasterbilimbata	2.1058788488438993	0.4724123977443241	536	1.177872074230009	3.0338856234577896	4.4577129196842735	1.0093831560862095e-5
f	D_teissieri	1.244543144364393	0.20713958549173697	536	0.8376382037978654	1.6514480849309208	6.008234212740757	3.4657503575197323e-9
m	D_teissieri	1.2676637409690996	0.22876988094552467	536	0.8182682544011124	1.7170592275370868	5.541217819975871	4.716098315981373e-8
f	D_virilis	2.8700973645017167	0.2522284235295451	536	2.374619923809567	3.3655748051938663	11.378960881327968	5.0721315510746534e-27
m	D_virilis	2.727167249706547	0.30315957726356324	536	2.1316406656605213	3.322693833752573	8.995814264959147	4.045653833896763e-18
f	D_yakuba	1.178212628178282	0.22963077188724376	536	0.7271260076986242	1.62929924865794	5.1309004385388866	4.037813445120451e-7
m	D_yakuba	1.1045924854855522	0.28463457809611636	536	0.5454564043331688	1.6637285666379356	3.880738921019461	1.1711222831710372e-4
f	Z_africanus	2.452446819317147	0.40465685408547836	536	1.6575390146568063	3.247354623977488	6.060559198631788	2.5588726741134484e-9
m	Z_africanus	2.5302794649234572	0.43821652320374554	536	1.6694470561581922	3.3911118736887222	5.7740393867965185	1.3118239561948405e-8
f	Z_camerounensis	2.8847073487114496	0.4548509079506254	536	1.9911983594619589	3.7782163379609406	6.342094295708404	4.820697545866852e-10
m	Z_camerounensis	2.9186801181207698	0.46510020319674034	536	2.0050374163166813	3.8323228199248582	6.275379150686265	7.200025947617824e-10
f	Z_davidi	2.670351840500574	0.4655033269388505	536	1.7559172425365368	3.5847864384646115	5.736482826150365	1.617348712940076e-8
m	Z_davidi	3.088013973753294	0.4949544413797709	536	2.115725615279155	4.060302332227433	6.238986289616721	8.948232305838189e-10
f	Z_indianus	2.5003607956276754	0.34717180265367065	536	1.818376609023221	3.18234498223213	7.202084894325271	2.0189800208879797e-12
m	Z_indianus	2.1648375404997657	0.3857652293924661	536	1.4070404378072143	2.922634643192317	5.61180058635436	3.214600278566173e-8
f	Z_inermis	3.7148158227913006	0.4958728478832793	536	2.7407233468528975	4.688908298729704	7.491468505784592	2.8271016743583044e-13
m	Z_inermis	3.0927703537772606	0.523618594893551	536	2.0641741406058847	4.121366566948637	5.906532701356806	6.211119037935963e-9
f	Z_nigranus	3.1185573137761944	0.38599921948821486	536	2.360300561008657	3.876814066543732	8.079180361843733	4.343572485413111e-15
m	Z_nigranus	2.9399176682864243	0.42104863032188317	536	2.1128098632281866	3.767025473344662	6.982370815549065	8.622244066681819e-12
f	Z_sepsoides	2.5644964402739525	0.42217978822514535	536	1.7351665889646055	3.3938262915832995	6.074417847086336	2.360459224004584e-9
m	Z_sepsoides	2.3581161961885226	0.454447274429335	536	1.465400104509052	3.2508322878679934	5.188976431093551	3.004801137412557e-7
f	Z_tsacasi	3.543782076763102	0.4808025224541819	536	2.599293743646978	4.488270409879226	7.370556332929403	6.47558571159801e-13
m	Z_tsacasi	3.5316156762036925	0.5093698236534305	536	2.531009745048395	4.53222160735899	6.933303686648237	1.1865900784214724e-11
