## Supplementary tables for "Body size, wing area, and wing loading follow a pattern of trait conservatism in *Drosophila*": TableS7_area_GLS_SD_contrasts.csv

contrast	Species	estimate	SE	df	lower.CL	upper.CL	t.ratio	p.value
f - m	D_albomicans	0.262412575	0.168186063	536	-0.067972077	0.592797226	1.560251608	0.119290645
f - m	D_auraria	0.41812987	0.168186063	536	0.087745218	0.748514522	2.486114864	0.013218137
f - m	D_birchii	0.365187877	0.168186063	536	0.034803225	0.695572529	2.171332578	0.030343996
f - m	D_erecta	-0.057232067	0.168186063	536	-0.387616719	0.273152584	-0.34029019	0.733771323
f - m	D_funebris	-0.325476908	0.168186063	536	-0.655861559	0.004907744	-1.93521926	0.053489076
f - m	D_immigrans	0.575488921	0.168186063	536	0.245104269	0.905873573	3.421739663	6.70E-04
f - m	D_lummei	0.212067681	0.168186063	536	-0.118316971	0.542452333	1.260911147	0.207889422
f - m	D_mauritiana	0.472990367	0.168186063	536	0.142605715	0.803375018	2.812304179	0.005099081
f - m	D_melanogaster	0.329289259	0.168186063	536	-0.001095393	0.65967391	1.957886722	0.050761698
f - m	D_nasuta	0.017851612	0.168186063	536	-0.31253304	0.348236264	0.106142041	0.915509367
f - m	D_nikananu	0.006230163	0.168186063	536	-0.324154488	0.336614815	0.037043279	0.97046429
f - m	D_niveifrons	0.207900915	0.168186063	536	-0.122483736	0.538285567	1.236136408	0.216949289
f - m	D_pallidifrons	-0.10956468	0.168186063	536	-0.439949332	0.220819971	-0.651449227	0.515035747
f - m	D_prosaltans	0.484272722	0.168186063	536	0.15388807	0.814657373	2.879386758	0.004143717
f - m	D_santomea	0.092311164	0.168186063	536	-0.238073488	0.422695816	0.54886334	0.583327794
f - m	D_sechellia	-0.110248819	0.097102269	536	-0.300996487	0.080498848	-1.135388708	0.256719928
f - m	D_serrata	0.350333336	0.168186063	536	0.019948684	0.680717988	2.083010511	0.037723668
f - m	D_spaffchauvacae	0.202840856	0.168186063	536	-0.127543796	0.533225508	1.206050329	0.228330172
f - m	D_sulfurigasterbilimbata	0.557635552	0.168186063	536	0.2272509	0.888020203	3.315587171	9.76E-04
f - m	D_teissieri	-0.023120597	0.097102269	536	-0.213868264	0.167627071	-0.238105628	0.811890165
f - m	D_virilis	0.142930115	0.168186063	536	-0.187454537	0.473314766	0.849833289	0.395797208
f - m	D_yakuba	0.073620143	0.168186063	536	-0.256764509	0.404004794	0.437730342	0.661758103
f - m	Z_africanus	-0.077832646	0.168186063	536	-0.408217297	0.252552006	-0.462777024	0.64371202
f - m	Z_camerounensis	-0.033972769	0.097102269	536	-0.224720437	0.156774898	-0.349865868	0.726576792
f - m	Z_davidi	-0.417662133	0.168186063	536	-0.748046785	-0.087277482	-2.483333796	0.013320582
f - m	Z_indianus	0.335523255	0.168186063	536	0.005138603	0.665907907	1.994952792	0.046553883
f - m	Z_inermis	0.622045469	0.168186063	536	0.291660817	0.952430121	3.698555394	2.39E-04
f - m	Z_nigranus	0.178639645	0.168186063	536	-0.151745006	0.509024297	1.06215487	0.288643706
f - m	Z_sepsoides	0.206380244	0.168186063	536	-0.124004408	0.536764896	1.227094807	0.220325655
f - m	Z_tsacasi	0.012166401	0.168186063	536	-0.318218251	0.342551052	0.072338934	0.942359165
