## Supplementary tables for "Body size, wing area, and wing loading follow a pattern of trait conservatism in *Drosophila*": TableS9_area_RRPPRM_means.csv

Species	Sex	area.GM.fitted	p_val
D_albomicans	f	1.491558355	0.968
D_albomicans	m	1.184202111	0.968
D_auraria	f	1.238011793	0.009
D_auraria	m	0.928653871	0.009
D_birchii	f	1.226476885	0.008
D_birchii	m	0.941373495	0.008
D_erecta	f	1.264291744	0.087
D_erecta	m	1.032723948	0.087
D_funebris	f	2.313914706	0.004
D_funebris	m	2.524304801	0.004
D_immigrans	f	2.563885041	0.001
D_immigrans	m	2.081154715	0.001
D_lummei	f	2.451556591	0.605
D_lummei	m	2.31797228	0.605
D_mauritiana	f	1.736520967	0.001
D_mauritiana	m	1.334881635	0.001
D_melanogaster	f	1.576029648	0.001
D_melanogaster	m	1.217106247	0.001
D_nasuta	f	1.393647298	0.038
D_nasuta	m	1.119884322	0.038
D_nikananu	f	0.960763924	0.852
D_nikananu	m	0.89398891	0.852
D_niveifrons	f	2.843415938	0.002
D_niveifrons	m	2.568863987	0.002
D_pallidifrons	f	1.488866513	0.075
D_pallidifrons	m	1.240817337	0.075
D_prosaltans	f	1.579214457	0.001
D_prosaltans	m	1.156336637	0.001
D_santomea	f	1.220961974	0.165
D_santomea	m	0.979073319	0.165
D_sechellia	f	1.631472175	0.047
D_sechellia	m	1.389810329	0.047
D_serrata	f	1.218404832	0.009
D_serrata	m	0.925566807	0.009
D_spaffchauvacae	f	1.019544339	0.519
D_spaffchauvacae	m	0.915922365	0.519
D_sulfurigasterbilimbata	f	1.944747333	0.001
D_sulfurigasterbilimbata	m	1.505179036	0.001
D_teissieri	f	1.354079319	0.059
D_teissieri	m	1.150318935	0.059
D_virilis	f	2.588913826	0.026
D_virilis	m	2.33964122	0.026
D_yakuba	f	1.144606868	0.377
D_yakuba	m	1.006799769	0.377
Z_africanus	f	1.512246191	1
Z_africanus	m	1.55565385	1
Z_camerounensis	f	2.091703048	0.551
Z_camerounensis	m	1.960426124	0.551
Z_davidi	f	1.484217242	0.993
Z_davidi	m	1.561493232	0.993
Z_indianus	f	1.836807179	0.862
Z_indianus	m	1.774328352	0.862
Z_inermis	f	2.21500393	0.006
Z_inermis	m	1.978861852	0.006
Z_nigranus	f	2.440854192	0.001
Z_nigranus	m	2.162786376	0.001
Z_sepsoides	f	1.958791327	0.065
Z_sepsoides	m	1.744888297	0.065
Z_tsacasi	f	2.286880452	0.004
Z_tsacasi	m	2.090470082	0.004
