## Supplementary tables for "Body size, wing area, and wing loading follow a pattern of trait conservatism in *Drosophila*": TableS13_mass_OLS_means.csv

Sex	Species	emmean	SE	df	lower.CL	upper.CL	t.ratio	p.value
f	D_albomicans	9.787000000000062e-4	6.242217034855661e-5	537	8.560784237646136e-4	0.0011013215762353987	15.678724314375536	6.85557847280124e-46
m	D_albomicans	5.109999999999967e-4	6.242217034855653e-5	537	3.8837842376460423e-4	6.336215762353892e-4	8.186194058082975	1.9723197102905546e-15
f	D_auraria	8.98599999999993e-4	6.24221703485564e-5	537	7.759784237646008e-4	0.0010212215762353853	14.395526380808938	5.712795097968544e-40
m	D_auraria	3.6729999999999315e-4	6.242217034855687e-5	537	2.4467842376460003e-4	4.899215762353863e-4	5.8841273532951535	7.0480321717411495e-9
f	D_birchii	9.928000000000022e-4	6.242217034855683e-5	537	8.701784237646092e-4	0.0011154215762353952	15.90460559856127	5.942663301608853e-47
m	D_birchii	4.460000000000041e-4	6.242217034855675e-5	537	3.233784237646112e-4	5.68621576235397e-4	7.1448973579355215	2.949979486394613e-12
f	D_erecta	8.350999999999982e-4	6.242217034855681e-5	537	7.124784237646052e-4	9.577215762353912e-4	13.37825960451094	1.9632512346823226e-35
m	D_erecta	4.6040000000000024e-4	6.242217034855675e-5	537	3.3777842376460734e-4	5.830215762353931e-4	7.375584626891222	6.242864551977985e-13
f	D_funebris	0.002052900000000019	6.242217034855853e-5	537	0.0019302784237646225	0.0021755215762354154	32.88735378050541	9.323992789609617e-131
m	D_funebris	0.0016006250000000083	6.979010810122176e-5	537	0.0014635299100147537	0.0017377200899852628	22.934840531820115	1.1530827389546454e-81
f	D_immigrans	0.0018392999999999676	6.242217034855631e-5	537	0.0017166784237645756	0.0019619215762353595	29.46549262432857	2.9508720497622227e-114
m	D_immigrans	0.0013959999999999687	6.24221703485562e-5	537	0.0012733784237645767	0.0015186215762353606	22.36384912932233	8.70610454238596e-79
f	D_lummei	0.0018841000000000053	6.242217034855665e-5	537	0.0017614784237646127	0.002006721576235398	30.18318634996917	9.260718231200785e-118
m	D_lummei	0.0014732000000000072	6.242217034855695e-5	537	0.001350578423764614	0.0015958215762354004	23.600589210113295	5.0793097183522454e-85
f	D_mauritiana	0.001113399999999992	6.242217034855603e-5	537	9.907784237646006e-4	0.0012360215762353835	17.83661147606585	3.130172288259639e-56
m	D_mauritiana	7.067999999999943e-4	6.242217034855641e-5	537	5.84178423764602e-4	8.294215762353866e-4	11.322900117912033	8.413270839556703e-27
f	D_melanogaster	7.827000000000023e-4	6.242217034855622e-5	537	6.600784237646105e-4	9.053215762353941e-4	12.538814264699875	8.17220348462877e-32
m	D_melanogaster	5.448000000000041e-4	6.242217034855737e-5	537	4.2217842376461004e-4	6.674215762353982e-4	8.727668342159701	3.2835571913380366e-17
f	D_nasuta	8.546000000000054e-4	6.242217034855646e-5	537	7.31978423764613e-4	9.772215762353976e-4	13.690648614555395	8.250518196830391e-37
m	D_nasuta	4.355000000000064e-4	6.2422170348557e-5	537	3.12878423764613e-4	5.581215762353999e-4	6.976687890988618	8.930856251866355e-12
f	D_nikananu	6.000000000000027e-4	6.242217034855664e-5	537	4.7737842376461e-4	7.226215762353953e-4	9.61196953982354	2.7350253373497166e-20
m	D_nikananu	4.2760000000000497e-4	6.242217034855685e-5	537	3.0497842376461185e-4	5.502215762353981e-4	6.850130292047603	2.0268317430515604e-11
f	D_niveifrons	0.002917700000000036	6.242217034855844e-5	537	0.00279507842376464	0.003040321576235432	46.7414058772376	2.11463256297161e-191
m	D_niveifrons	0.0021504000000000436	6.242217034855557e-5	537	0.002027778423764653	0.002273021576235434	34.44929883072871	4.187091858697397e-138
f	D_pallidifrons	9.674999999999939e-4	6.2422170348556e-5	537	8.448784237646025e-4	0.0010901215762353852	15.499300882965452	4.739373984573597e-45
m	D_pallidifrons	5.858999999999947e-4	6.242217034855733e-5	537	4.6327842376460063e-4	7.085215762353888e-4	9.386088255637457	1.751325031738573e-19
f	D_prosaltans	0.0010627999999999996	6.24221703485567e-5	537	9.401784237646068e-4	0.0011854215762353924	17.026002044873998	2.6730004962098874e-52
m	D_prosaltans	5.951000000000009e-4	6.242217034855672e-5	537	4.7247842376460807e-4	7.177215762353937e-4	9.533471788581608	5.232422243792507e-20
f	D_santomea	7.75100000000003e-4	6.242217034855605e-5	537	6.524784237646115e-4	8.977215762353944e-4	12.41706265052882	2.6733344769045973e-31
m	D_santomea	5.882000000000094e-4	6.242217034855656e-5	537	4.655784237646169e-4	7.10821576235402e-4	9.4229341388738	1.2963809688427313e-19
f	D_sechellia	0.0011627000000000033	6.24221703485571e-5	537	0.0010400784237646096	0.001285321576235397	18.626394973254552	4.18630998127728e-60
m	D_sechellia	8.181000000000041e-4	6.24221703485566e-5	537	6.954784237646115e-4	9.407215762353967e-4	13.105920467549415	3.021787090765056e-34
f	D_serrata	0.0010146999999999986	6.242217034855673e-5	537	8.920784237646058e-4	0.0011373215762353914	16.255442486764792	1.2999544714062475e-48
m	D_serrata	4.774000000000006e-4	6.242217034855672e-5	537	3.5477842376460775e-4	6.000215762353934e-4	7.647923763852897	9.499323951913203e-14
f	D_spaffchauvacae	6.490999999999966e-4	6.242217034855658e-5	537	5.264784237646041e-4	7.717215762353892e-4	10.398549047165677	3.377009865250143e-23
m	D_spaffchauvacae	5.233999999999977e-4	6.242217034855668e-5	537	4.007784237646049e-4	6.460215762353904e-4	8.384841428572656	4.4900852274208055e-16
f	D_sulfurigasterbilimbata	0.0020300999999999913	6.242217034855645e-5	537	0.001907478423764599	0.0021527215762353834	32.522098937992766	5.072756371881075e-129
m	D_sulfurigasterbilimbata	0.001116599999999992	6.242217034855688e-5	537	9.939784237645987e-4	0.0012392215762353851	17.88787531361133	1.7592749816832096e-56
f	D_teissieri	8.93300000000001e-4	6.242217034855656e-5	537	7.706784237646084e-4	0.0010159215762353935	14.31062064987392	1.3841809991398472e-39
m	D_teissieri	5.652000000000017e-4	6.242217034855661e-5	537	4.425784237646091e-4	6.878215762353944e-4	9.054475306513767	2.5284863547294097e-18
f	D_virilis	0.0021208999999999954	6.242217034855647e-5	537	0.0019982784237646033	0.0022435215762353876	33.97671032835278	6.79385912920692e-136
m	D_virilis	0.001450899999999998	6.24221703485568e-5	537	0.001328278423764605	0.001573521576235391	23.24334434221643	3.2106845267332535e-83
f	D_yakuba	5.97399999999995e-4	6.242217034855736e-5	537	4.747784237646009e-4	7.200215762353891e-4	9.570317671817406	3.860599141482492e-20
m	D_yakuba	4.948999999999991e-4	6.242217034855649e-5	537	3.722784237646067e-4	6.175215762353914e-4	7.9282728754310865	1.2946303724208389e-14
f	Z_africanus	0.001021	6.242217034855717e-5	537	8.983784237646063e-4	0.0011436215762353936	16.35636816693285	4.306485988278874e-49
m	Z_africanus	9.362000000000038e-4	6.242217034855669e-5	537	8.13578423764611e-4	0.0010588215762353966	14.997876471971313	1.0062639962272146e-42
f	Z_camerounensis	0.0017354999999999946	6.242217034855649e-5	537	0.0016128784237646023	0.001858121576235387	27.802621893939452	4.600007481598203e-106
m	Z_camerounensis	0.0015568999999999958	6.242217034855679e-5	537	0.0014342784237646028	0.0016795215762353888	24.94145896091855	9.019892221113006e-92
f	Z_davidi	0.0010855999999999997	6.242217034855676e-5	537	9.629784237646068e-4	0.0012082215762353925	17.39125688738728	4.5885416381133606e-54
m	Z_davidi	0.001360200000000001	6.242217034855673e-5	537	0.0012375784237646083	0.0014828215762353939	21.790334946779858	6.732126947833873e-76
f	Z_indianus	0.0015062999999999962	6.242217034855652e-5	537	0.0013836784237646039	0.0016289215762353886	24.13084952972688	1.081656518735631e-87
m	Z_indianus	0.0012539999999999969	6.242217034855679e-5	537	0.0011313784237646039	0.0013766215762353899	20.089016338231016	2.3023817040403754e-67
f	Z_inermis	0.0025326666666666653	6.579874493082195e-5	537	0.0024034121762720596	0.002661921157061271	38.49110905275481	1.5765691700634987e-156
m	Z_inermis	0.002121899999999999	6.242217034855669e-5	537	0.0019992784237646065	0.0022445215762353916	33.99273027758576	5.7148972111341405e-136
f	Z_nigranus	0.0018583000000000002	6.242217034855675e-5	537	0.0017356784237646074	0.0019809215762353932	29.76987165975663	9.585411786228695e-116
m	Z_nigranus	0.0016272000000000014	6.242217034855672e-5	537	0.0015045784237646086	0.0017498215762353942	26.067661392001316	2.0223944224749536e-97
f	Z_sepsoides	0.001838599999999998	6.242217034855675e-5	537	0.0017159784237646052	0.001961221576235391	29.454278659865725	3.3485326332662e-114
m	Z_sepsoides	0.001466299999999999	6.242217034855673e-5	537	0.0013436784237646061	0.0015889215762353917	23.490051560405274	1.8321291920266501e-84
f	Z_tsacasi	0.0025747999999999973	6.242217034855668e-5	537	0.0024521784237646047	0.00269742157623539	41.24816528522917	1.365544367760501e-168
m	Z_tsacasi	0.0020333999999999977	6.24221703485567e-5	537	0.001910778423764605	0.0021560215762353903	32.57496477046177	2.8420611164816038e-129
