## Supplementary tables for "Body size, wing area, and wing loading follow a pattern of trait conservatism in *Drosophila*": TableS14_mass_OLS_SD_contrasts.csv

contrast	Species	estimate	SE	df	lower.CL	upper.CL	t.ratio	p.value
f - m	D_albomicans	4.68E-04	8.83E-05	537	2.94E-04	6.41E-04	5.298018952	1.71E-07
f - m	D_auraria	5.31E-04	8.83E-05	537	3.58E-04	7.05E-04	6.01846797	3.26E-09
f - m	D_birchii	5.47E-04	8.83E-05	537	3.73E-04	7.20E-04	6.194049098	1.17E-09
f - m	D_erecta	3.75E-04	8.83E-05	537	2.01E-04	5.48E-04	4.244532182	2.58E-05
f - m	D_funebris	4.52E-04	9.36E-05	537	2.68E-04	6.36E-04	4.830281693	1.78E-06
f - m	D_immigrans	4.43E-04	8.83E-05	537	2.70E-04	6.17E-04	5.021620273	6.98E-07
f - m	D_lummei	4.11E-04	8.83E-05	537	2.37E-04	5.84E-04	4.654599075	4.09E-06
f - m	D_mauritiana	4.07E-04	8.83E-05	537	2.33E-04	5.80E-04	4.605889472	5.13E-06
f - m	D_melanogaster	2.38E-04	8.83E-05	537	6.45E-05	4.11E-04	2.694887126	0.007261815
f - m	D_nasuta	4.19E-04	8.83E-05	537	2.46E-04	5.93E-04	4.747487156	2.65E-06
f - m	D_nikananu	1.72E-04	8.83E-05	537	-1.01E-06	3.46E-04	1.952915261	0.051348684
f - m	D_niveifrons	7.67E-04	8.83E-05	537	5.94E-04	9.41E-04	8.691832248	4.33E-17
f - m	D_pallidifrons	3.82E-04	8.83E-05	537	2.08E-04	5.55E-04	4.322694104	1.84E-05
f - m	D_prosaltans	4.68E-04	8.83E-05	537	2.94E-04	6.41E-04	5.298018952	1.71E-07
f - m	D_santomea	1.87E-04	8.83E-05	537	1.35E-05	3.60E-04	2.117168574	0.034704664
f - m	D_sechellia	3.45E-04	8.83E-05	537	1.71E-04	5.18E-04	3.903564958	1.07E-04
f - m	D_serrata	5.37E-04	8.83E-05	537	3.64E-04	7.11E-04	6.086434858	2.20E-09
f - m	D_spaffchauvacae	1.26E-04	8.83E-05	537	-4.77E-05	2.99E-04	1.423906312	0.15505438
f - m	D_sulfurigasterbilimbata	9.13E-04	8.83E-05	537	7.40E-04	0.001086913	10.34795876	5.25E-23
f - m	D_teissieri	3.28E-04	8.83E-05	537	1.55E-04	5.02E-04	3.716656015	2.23E-04
f - m	D_virilis	6.70E-04	8.83E-05	537	4.97E-04	8.43E-04	7.589635874	1.43E-13
f - m	D_yakuba	1.02E-04	8.83E-05	537	-7.09E-05	2.76E-04	1.161101011	0.24611669
f - m	Z_africanus	8.48E-05	8.83E-05	537	-8.86E-05	2.58E-04	0.96059869	0.337186304
f - m	Z_camerounensis	1.79E-04	8.83E-05	537	5.19E-06	3.52E-04	2.023147712	0.043552839
f - m	Z_davidi	-2.75E-04	8.83E-05	537	-4.48E-04	-1.01E-04	-3.110617927	0.001966128
f - m	Z_indianus	2.52E-04	8.83E-05	537	7.89E-05	4.26E-04	2.858007658	0.004428546
f - m	Z_inermis	4.11E-04	9.07E-05	537	2.33E-04	5.89E-04	4.528983969	7.31E-06
f - m	Z_nigranus	2.31E-04	8.83E-05	537	5.77E-05	4.05E-04	2.617857986	0.009097997
f - m	Z_sepsoides	3.72E-04	8.83E-05	537	1.99E-04	5.46E-04	4.217345427	2.90E-05
f - m	Z_tsacasi	5.41E-04	8.83E-05	537	3.68E-04	7.15E-04	6.132878899	1.67E-09
