## Supplementary tables for "Body size, wing area, and wing loading follow a pattern of trait conservatism in *Drosophila*": TableS16_mass_GLS_means.csv

Sex	Species	emmean	SE	df	lower.CL	upper.CL	t.ratio	p.value
f	D_albomicans	0.0015323657142852004	4.2408506005397735e-4	536	6.992931475579696e-4	0.0023654382810124313	3.613345195631654	3.3073466669847356e-4
m	D_albomicans	0.0011603657142852	5.029713866141328e-4	536	1.7232887096028222e-4	0.0021484025576101176	2.307021324009041	0.021433911034560986
f	D_auraria	0.0010367000000004187	4.177821104990463e-4	536	2.1600894551747764e-4	0.0018573910544833598	2.4814370312842424	0.013390854991951745
m	D_auraria	5.327000000004186e-4	4.976685337095318e-4	536	-4.449199206447644e-4	0.0015103199206456016	1.070391161823651	0.28492503462329105
f	D_birchii	0.0010510233333354067	4.3584979147823786e-4	536	1.9484013167277462e-4	0.0019072065349980388	2.4114347508822536	0.016225109987622003
m	D_birchii	6.480233333354068e-4	5.129299351014536e-4	536	-3.5957607969699847e-4	0.001655622746367812	1.2633759291261344	0.20700335217031704
f	D_erecta	9.038916666681729e-4	4.903298868706791e-4	536	-5.931221829405173e-5	0.0018670955516303976	1.8434357987779924	0.06581726890629781
m	D_erecta	4.99891666668173e-4	5.59960244615786e-4	536	-6.000940724849739e-4	0.0015998774058213197	0.8927270667423384	0.372403967977627
f	D_funebris	0.0020269999999999997	2.704294318145827e-4	536	0.0014957685040079302	0.0025582314959920693	7.495485925473498	2.7498175754832647e-13
m	D_funebris	0.0012350000000000004	3.824449701370332e-4	536	4.8372521360826666e-4	0.0019862747863917344	3.2292227547338106	0.001317300502383294
f	D_immigrans	0.0024549200000000965	3.096295887916126e-4	536	0.0018466837272191248	0.003063156272781068	7.928570423714611	1.29581091983887e-14
m	D_immigrans	0.002053920000000096	4.110992092510288e-4	536	0.001246356834755135	0.0028614831652450574	4.996166262985718	7.928210811877169e-7
f	D_lummei	0.002704107142853916	3.8998299600920505e-4	536	0.0019380246606650535	0.0034701896250427786	6.9339103769285595	1.1819272904507499e-11
m	D_lummei	0.0019151071428539165	4.7457224399228567e-4	536	9.828575669083863e-4	0.0028473567187994467	4.035438580948799	6.243366688265784e-5
f	D_mauritiana	0.001200156250000533	3.957792276672086e-4	536	4.2268765205445865e-4	0.0019776248479466073	3.032388175282624	0.0025436826632757124
m	D_mauritiana	7.771562500005333e-4	4.7934671652615944e-4	536	-1.6447229838051868e-4	0.0017187847983815853	1.621282097502636	0.10554522431229044
f	D_melanogaster	8.961000000004036e-4	3.6551766612646035e-4	536	1.780772046079879e-4	0.0016141227953928193	2.4515914907663436	0.01454067691694389
m	D_melanogaster	7.661000000004036e-4	4.546814729479226e-4	536	-1.2707615117981612e-4	0.0016592761511806233	1.6849158049774982	0.09258690958605786
f	D_nasuta	0.0015339632142852	4.508291479484832e-4	536	6.483545691961922e-4	0.0024195718593742078	3.402537793453603	7.175056220333962e-4
m	D_nasuta	9.789632142851998e-4	5.257176031212131e-4	536	-5.375629002870642e-5	0.0020116827185991063	1.8621465373672932	0.06312942703224932
f	D_nikananu	7.506187037058e-4	3.8113960312777083e-4	536	1.9081798815542145e-6	0.0014993292275300458	1.9694062163730788	0.04942103746424255
m	D_nikananu	4.3661870370579985e-4	4.6733229576389503e-4	536	-4.8140872007801535e-4	0.001354646127489615	0.9342789010378768	0.3505807378775969
f	D_niveifrons	0.0039329961904761394	3.4519768306602035e-4	536	0.0032548899638066586	0.00461110241714562	11.39346056886465	4.436267845116221e-27
m	D_niveifrons	0.0034309961904761396	4.385128481421118e-4	536	0.00256958168108946	0.004292410699862819	7.8241634310432655	2.7391872396210484e-14
f	D_pallidifrons	0.0014529963095236238	4.983827208462613e-4	536	4.7397343987796645e-4	0.002432019179169281	2.915422723838448	0.0037006638778153225
m	D_pallidifrons	0.0013389963095236242	5.670250559099486e-4	536	2.2513245715063794e-4	0.0024528601618966106	2.361441166607416	0.018560811907670918
f	D_prosaltans	9.907999999994982e-4	2.995140762157744e-4	536	4.024346371351422e-4	0.0015791653628638544	3.308024826471632	0.001002612570442037
m	D_prosaltans	5.377999999994984e-4	4.0353532614003783e-4	536	-2.54904675496034e-4	0.0013305046754950307	1.3327209916012832	0.18318962498329572
f	D_santomea	7.279999999999985e-4	3.824449701370332e-4	536	-2.3274786391735253e-5	0.0014792747863917322	1.9035418343693997	0.05750522562535699
m	D_santomea	5.769999999999983e-4	2.70429431814583e-4	536	4.5768504007928125e-5	0.0011082314959920685	2.1336435022191376	0.03332534109143737
f	D_sechellia	0.0012531484375004863	4.241002107738662e-4	536	4.200461087035802e-4	0.0020862507662973923	2.9548404024931636	0.0032658268466153745
m	D_sechellia	8.291484375004865e-4	4.519273702439627e-4	536	-5.8617555141428986e-5	0.001716914430142402	1.8346940063685224	0.06710509177802465
f	D_serrata	9.336933333354004e-4	4.088326991804394e-4	536	1.3058249980374837e-4	0.0017368041668670525	2.2838029717464265	0.02277340860721713
m	D_serrata	4.6369333333540056e-4	4.90179817526917e-4	536	-4.992157554522571e-4	0.0014266024221230582	0.9459657798129112	0.34459228271192566
f	D_spaffchauvacae	5.610000000020937e-4	3.491228952545404e-4	536	-1.2481691233130364e-4	0.001246816912335491	1.606884015994072	0.10866871170109232
m	D_spaffchauvacae	3.980000000020939e-4	4.416094129233104e-4	536	-4.6949740032628003e-4	0.0012654974003304678	0.9012489053787681	0.3678607675748402
f	D_sulfurigasterbilimbata	0.002831289464285173	5.805466038573513e-4	536	0.0016908638871175564	0.00397171504145279	4.876937433572278	1.4222829749510566e-6
m	D_sulfurigasterbilimbata	0.0018642894642851733	6.404423758948673e-4	536	6.062046502157625e-4	0.003122374278354584	2.910940210163745	0.003753318928466186
f	D_teissieri	8.689062500000214e-4	3.103082397488099e-4	536	0.00025933683547915373	0.001478475664520889	2.8001391477821813	0.005292336957671964
m	D_teissieri	6.149062500000217e-4	3.473738085307971e-4	536	-6.747475688980288e-5	0.0012972872568898463	1.7701572050027081	0.07726936125765872
f	D_virilis	0.00258285714285391	3.593055862619275e-4	536	0.001877037355312802	0.0032886769303950183	7.1884692072976915	2.21132252599702e-12
m	D_virilis	0.00204085714285391	4.497027706280955e-4	536	0.001157461153040425	0.0029242531326673952	4.538235643964268	7.008325242120418e-6
f	D_yakuba	6.040531250000344e-4	3.3444286762908127e-4	536	-5.292634540128604e-5	0.001261032595401355	1.8061474274582776	0.07145611531747738
m	D_yakuba	6.85053125000035e-4	4.300977903913495e-4	536	-1.5983084742622166e-4	0.0015299370974262917	1.5927845720311642	0.11179804343868
f	Z_africanus	0.0016216627976165735	5.363838438913554e-4	536	5.679905330838043e-4	0.002675335062149343	3.0233252102668504	0.0026197823754496867
m	Z_africanus	0.0016566627976165739	6.006993470774077e-4	536	4.7664917761908155e-4	0.0028366764176140664	2.7578901253626498	0.00601613180677579
f	Z_camerounensis	0.0023892730654736945	5.966965129014623e-4	536	0.0012171226117492935	0.0035614235191980953	4.004167971178099	7.101760759887691e-5
m	Z_camerounensis	0.0022619397321403615	6.167852849298133e-4	536	0.0010503269005761788	0.0034735525637045444	3.6673049558855118	2.6957127920285455e-4
f	Z_davidi	0.0022766832671932717	6.095709081915372e-4	536	0.0010792423551631747	0.0034741241792233687	3.7348948852360593	2.0791137531935358e-4
m	Z_davidi	0.0023456832671932717	6.668648811453587e-4	536	0.0010356940916130145	0.003655672442773529	3.5174790778673133	4.726384686568962e-4
f	Z_indianus	0.0020495714285692235	4.6823816977639016e-4	536	0.00112976450614279	0.002969378350995657	4.377198530286432	1.445694201245531e-5
m	Z_indianus	0.001617571428569224	5.4072087182492e-4	536	5.553795076445921e-4	0.002679763349493856	2.9915091368860223	0.0029037568880280373
f	Z_inermis	0.0035342306878281948	6.463940595715278e-4	536	0.0022644543881020314	0.004804006987554358	5.467610098661664	7.003189013256395e-8
m	Z_inermis	0.003993230687828195	7.006834933412646e-4	536	0.0026168082404377725	0.005369653135218618	5.699050606695698	1.9903967492161294e-8
f	Z_nigranus	0.0024040624999975254	5.141402289274456e-4	536	0.001394085586130771	0.0034140394138642794	4.675888725946752	3.7085852001925688e-6
m	Z_nigranus	0.0023800624999975252	5.809236202747519e-4	536	0.001238896311890909	0.0035212286881041418	4.097031721436732	4.832212241120863e-5
f	Z_sepsoides	0.0032399555555530798	5.573672139647036e-4	536	0.002145063565045133	0.0043348475460610264	5.812964010757648	1.0546673746165453e-8
m	Z_sepsoides	0.0027629555555530798	6.195081022830401e-4	536	0.0015459940223843337	0.003979917088721826	4.459918353562943	9.994210765649475e-6
f	Z_tsacasi	0.003254398594574222	6.281003357048329e-4	536	0.0020205584806092048	0.004488238708539239	5.181335543981594	3.124418662472172e-7
m	Z_tsacasi	0.003592398594574222	6.838436292779817e-4	536	0.0022490563711764842	0.00493574081797196	5.253245684787854	2.1596587012054062e-7
