## Supplementary tables for "Body size, wing area, and wing loading follow a pattern of trait conservatism in *Drosophila*": TableS17_mass_GLS_SD_contrasts.csv

contrast	Species	estimate	SE	df	lower.CL	upper.CL	t.ratio	p.value
f - m	D_albomicans	3.72E-04	2.70E-04	536	-1.59E-04	9.03E-04	1.375589918	0.169523199
f - m	D_auraria	5.04E-04	2.70E-04	536	-2.72E-05	0.001035231	1.86370247	0.062910071
f - m	D_birchii	4.03E-04	2.70E-04	536	-1.28E-04	9.34E-04	1.490222411	0.136753968
f - m	D_erecta	4.04E-04	2.70E-04	536	-1.27E-04	9.35E-04	1.493920234	0.135784898
f - m	D_funebris	7.92E-04	2.70E-04	536	2.61E-04	0.001323231	2.92867531	0.003548903
f - m	D_immigrans	4.01E-04	2.70E-04	536	-1.30E-04	9.32E-04	1.482826767	0.138708152
f - m	D_lummei	7.89E-04	2.70E-04	536	2.58E-04	0.001320231	2.917581843	0.003675542
f - m	D_mauritiana	4.23E-04	2.70E-04	536	-1.08E-04	9.54E-04	1.564178859	0.118365752
f - m	D_melanogaster	1.30E-04	2.70E-04	536	-4.01E-04	6.61E-04	0.480716907	0.630913864
f - m	D_nasuta	5.55E-04	2.70E-04	536	2.38E-05	0.001086231	2.05229141	0.040626456
f - m	D_nikananu	3.14E-04	2.70E-04	536	-2.17E-04	8.45E-04	1.161116221	0.246111473
f - m	D_niveifrons	5.02E-04	2.70E-04	536	-2.92E-05	0.001033231	1.856306825	0.063958374
f - m	D_pallidifrons	1.14E-04	2.70E-04	536	-4.17E-04	6.45E-04	0.421551749	0.673521235
f - m	D_prosaltans	4.53E-04	2.70E-04	536	-7.82E-05	9.84E-04	1.675113529	0.094495216
f - m	D_santomea	1.51E-04	2.70E-04	536	-3.80E-04	6.82E-04	0.558371176	0.576824116
f - m	D_sechellia	4.24E-04	1.56E-04	536	1.17E-04	7.31E-04	2.715642072	0.006828188
f - m	D_serrata	4.70E-04	2.70E-04	536	-6.12E-05	0.001001231	1.73797651	0.08278926
f - m	D_spaffchauvacae	1.63E-04	2.70E-04	536	-3.68E-04	6.94E-04	0.602745045	0.546933235
f - m	D_sulfurigasterbilimbata	9.67E-04	2.70E-04	536	4.36E-04	0.001498231	3.575794223	3.81E-04
f - m	D_teissieri	2.54E-04	1.56E-04	536	-5.27E-05	5.61E-04	1.626823316	0.104362329
f - m	D_virilis	5.42E-04	2.70E-04	536	1.08E-05	0.001073231	2.00421972	0.045549135
f - m	D_yakuba	-8.10E-05	2.70E-04	536	-6.12E-04	4.50E-04	-0.299523611	0.764656669
f - m	Z_africanus	-3.50E-05	2.70E-04	536	-0.000566231	4.96E-04	-0.129423783	0.897070882
f - m	Z_camerounensis	1.27E-04	1.56E-04	536	-1.79E-04	4.34E-04	0.815546597	0.415121752
f - m	Z_davidi	-6.90E-05	2.70E-04	536	-6.00E-04	4.62E-04	-0.255149743	0.798705318
f - m	Z_indianus	4.32E-04	2.70E-04	536	-9.92E-05	9.63E-04	1.59745926	0.110752704
f - m	Z_inermis	-4.59E-04	2.70E-04	536	-9.90E-04	7.22E-05	-1.697300464	0.090220368
f - m	Z_nigranus	2.40E-05	2.70E-04	536	-5.07E-04	5.55E-04	0.088747737	0.929315543
f - m	Z_sepsoides	4.77E-04	2.70E-04	536	-5.42E-05	0.001008231	1.763861266	0.078324967
f - m	Z_tsacasi	-3.38E-04	2.70E-04	536	-8.69E-04	1.93E-04	-1.249863958	0.211894689
