## Supplementary tables for "Body size, wing area, and wing loading follow a pattern of trait conservatism in *Drosophila*": TableS19_mass_RRPPBM_means.csv

Species	Sex	mass.GM.fitted.mean	p_val
D_albomicans	f	9.78E-04	0.863
D_albomicans	m	5.14E-04	0.863
D_auraria	f	8.98E-04	0.001
D_auraria	m	3.66E-04	0.001
D_birchii	f	9.95E-04	0.001
D_birchii	m	4.48E-04	0.001
D_erecta	f	8.36E-04	0.022
D_erecta	m	4.59E-04	0.022
D_funebris	f	0.002053704	0.002
D_funebris	m	0.001600006	0.002
D_immigrans	f	0.001840656	0.077
D_immigrans	m	0.001395351	0.077
D_lummei	f	0.00188603	0.045
D_lummei	m	0.001474853	0.045
D_mauritiana	f	0.00111165	0.007
D_mauritiana	m	7.09E-04	0.007
D_melanogaster	f	7.80E-04	0.365
D_melanogaster	m	5.47E-04	0.365
D_nasuta	f	8.58E-04	0.046
D_nasuta	m	4.34E-04	0.046
D_nikananu	f	6.02E-04	0.706
D_nikananu	m	4.29E-04	0.706
D_niveifrons	f	0.002916774	0.001
D_niveifrons	m	0.002150813	0.001
D_pallidifrons	f	9.67E-04	0.07
D_pallidifrons	m	5.87E-04	0.07
D_prosaltans	f	0.001066735	0.006
D_prosaltans	m	5.94E-04	0.006
D_santomea	f	7.75E-04	0.636
D_santomea	m	5.87E-04	0.636
D_sechellia	f	0.001166205	0.017
D_sechellia	m	8.18E-04	0.017
D_serrata	f	0.001012481	0.001
D_serrata	m	4.79E-04	0.001
D_spaffchauvacae	f	6.50E-04	0.671
D_spaffchauvacae	m	5.24E-04	0.671
D_sulfurigasterbilimbata	f	0.002030692	0.001
D_sulfurigasterbilimbata	m	0.001114781	0.001
D_teissieri	f	8.89E-04	0.056
D_teissieri	m	5.67E-04	0.056
D_virilis	f	0.002118622	0.001
D_virilis	m	0.001452643	0.001
D_yakuba	f	6.00E-04	0.937
D_yakuba	m	4.94E-04	0.937
Z_africanus	f	0.001021497	0.997
Z_africanus	m	9.35E-04	0.997
Z_camerounensis	f	0.001731193	0.609
Z_camerounensis	m	0.001557514	0.609
Z_davidi	f	0.001084216	0.214
Z_davidi	m	0.001358356	0.214
Z_indianus	f	0.001508652	0.413
Z_indianus	m	0.001253009	0.413
Z_inermis	f	0.002531928	0.001
Z_inermis	m	0.002119652	0.001
Z_nigranus	f	0.001856659	0.105
Z_nigranus	m	0.001627864	0.105
Z_sepsoides	f	0.001837815	0.027
Z_sepsoides	m	0.00146685	0.027
Z_tsacasi	f	0.002572286	0.001
Z_tsacasi	m	0.00203672	0.001
