## Supplementary tables for "Body size, wing area, and wing loading follow a pattern of trait conservatism in *Drosophila*": TableS23_load_OLS_means.csv

Sex	Species	emmean	SE	df	lower.CL	upper.CL	t.ratio	p.value
f	D_albomicans	6.571567371842568e-4	3.709529174791306e-5	537	5.842870641235213e-4	7.300264102449922e-4	17.715367805975745	1.220891511846424e-55
m	D_albomicans	4.3147522515265993e-4	3.709529174791301e-5	537	3.586055520919246e-4	5.043448982133953e-4	11.631536101261014	4.791037855654409e-28
f	D_auraria	7.263535858070167e-4	3.7095291747912934e-5	537	6.534839127462816e-4	7.992232588677518e-4	19.580748703718797	7.860334852298431e-65
m	D_auraria	3.943589459468709e-4	3.709529174791322e-5	537	3.214892728861352e-4	4.672286190076066e-4	10.630970329787349	4.371264884685365e-24
f	D_birchii	8.12390998497711e-4	3.7095291747913185e-5	537	7.395213254369754e-4	8.852606715584467e-4	21.900110774662192	1.8861402036583815e-76
m	D_birchii	4.7399034519891533e-4	3.709529174791315e-5	537	4.0112067213817973e-4	5.468600182596509e-4	12.777641659216236	7.851206553272034e-33
f	D_erecta	6.629104525050374e-4	3.7095291747913185e-5	537	5.900407794443018e-4	7.357801255657731e-4	17.870474156395595	2.1394103938187305e-56
m	D_erecta	4.753792452314442e-4	3.7095291747913144e-5	537	4.025095721707086e-4	5.482489182921798e-4	12.815083069354413	5.426545136125308e-33
f	D_funebris	8.884439141418865e-4	3.70952917479142e-5	537	8.155742410811489e-4	9.613135872026241e-4	23.95031477793518	8.77984119041201e-87
m	D_funebris	6.356679620617068e-4	4.147379699676006e-5	537	5.541971908307125e-4	7.171387332927011e-4	15.326977708632882	3.011331444788769e-44
f	D_immigrans	7.2055201599587e-4	3.709529174791288e-5	537	6.476823429351349e-4	7.93421689056605e-4	19.42435231113692	4.708561697605638e-64
m	D_immigrans	6.702664282511306e-4	3.709529174791282e-5	537	5.973967551903957e-4	7.431361013118655e-4	18.068773600866567	2.2956859824347488e-57
f	D_lummei	7.689530310482769e-4	3.709529174791309e-5	537	6.960833579875414e-4	8.418227041090123e-4	20.729127466467133	1.4437030820027604e-70
m	D_lummei	6.347505906378463e-4	3.709529174791325e-5	537	5.618809175771105e-4	7.07620263698582e-4	17.111351892078147	1.0362077617016098e-52
f	D_mauritiana	6.415382734539155e-4	3.709529174791272e-5	537	5.686686003931807e-4	7.144079465146503e-4	17.294331523622905	1.3525480699331683e-53
m	D_mauritiana	5.285078035744392e-4	3.7095291747912934e-5	537	4.5563813051370403e-4	6.013774766351743e-4	14.24730144100226	2.6740650562269378e-39
f	D_melanogaster	4.942085880108129e-4	3.7095291747912826e-5	537	4.2133891495007794e-4	5.670782610715478e-4	13.322676941572231	3.437753632779358e-35
m	D_melanogaster	4.4830315169371574e-4	3.709529174791351e-5	537	3.7543347863297944e-4	5.21172824754452e-4	12.085176597079368	6.548718017260174e-30
f	D_nasuta	6.143559120008035e-4	3.709529174791297e-5	537	5.414862389400682e-4	6.872255850615387e-4	16.561560323497602	4.525409514740831e-50
m	D_nasuta	3.8522185750880126e-4	3.709529174791327e-5	537	3.1235218444806544e-4	4.580915305695371e-4	10.384656363579381	3.812468884222189e-23
f	D_nikananu	6.318610398431763e-4	3.7095291747913076e-5	537	5.589913667824409e-4	7.047307129039118e-4	17.033456540444217	2.4608079064090125e-52
m	D_nikananu	4.7935102737812335e-4	3.7095291747913205e-5	537	4.0648135431738764e-4	5.52220700438859e-4	12.922152779809023	1.8812898075707377e-33
f	D_niveifrons	0.0010253589596027285	3.709529174791414e-5	537	9.52489286541991e-4	0.001098228632663466	27.64121567153827	2.9048039119782844e-105
m	D_niveifrons	8.379644446140722e-4	3.709529174791244e-5	537	7.65094771553338e-4	9.108341176748064e-4	22.589509480302958	6.347500929714177e-80
f	D_pallidifrons	6.496009739879606e-4	3.70952917479127e-5	537	5.767313009272259e-4	7.224706470486952e-4	17.511682571535854	1.195017418404336e-54
m	D_pallidifrons	4.664610124226133e-4	3.709529174791346e-5	537	3.935913393618771e-4	5.393306854833495e-4	12.574668925439864	5.757687674179678e-32
f	D_prosaltans	6.734047747825133e-4	3.709529174791311e-5	537	6.005351017217777e-4	7.462744478432488e-4	18.15337588820547	8.842150833307593e-58
m	D_prosaltans	5.152978886338761e-4	3.7095291747913103e-5	537	4.424282155731406e-4	5.881675616946115e-4	13.891193851113613	1.0590200851481192e-37
f	D_santomea	6.320132621212202e-4	3.7095291747912724e-5	537	5.591435890604854e-4	7.04882935181955e-4	17.037560087575866	2.351266204997251e-52
m	D_santomea	6.064425657517907e-4	3.709529174791302e-5	537	5.335728926910554e-4	6.79312238812526e-4	16.348235508510566	4.707846434739965e-49
f	D_sechellia	7.239110606798867e-4	3.709529174791335e-5	537	6.510413876191507e-4	7.967807337406227e-4	19.51490409077609	1.6706312076786473e-64
m	D_sechellia	5.900031219608572e-4	3.709529174791307e-5	537	5.171334489001217e-4	6.628727950215926e-4	15.90506757489109	5.912939609287992e-47
f	D_serrata	8.34593193885081e-4	3.709529174791313e-5	537	7.617235208243454e-4	9.074628669458165e-4	22.498628654997237	1.8223638930259584e-79
m	D_serrata	5.166723803711611e-4	3.7095291747913103e-5	537	4.4380270731042565e-4	5.895420534318967e-4	13.928246848206227	7.236318992469073e-38
f	D_spaffchauvacae	6.40954745463207e-4	3.709529174791304e-5	537	5.680850724024717e-4	7.138244185239423e-4	17.278601010039683	1.6116777006981084e-53
m	D_spaffchauvacae	5.713851777853756e-4	3.7095291747913103e-5	537	4.985155047246401e-4	6.442548508461112e-4	15.403172501467667	1.3307758537318085e-44
f	D_sulfurigasterbilimbata	0.0010389671931719535	3.7095291747912954e-5	537	9.660975201112183e-4	0.0011118368662326886	28.00806097529635	4.418615216817955e-107
m	D_sulfurigasterbilimbata	7.324440639603723e-4	3.709529174791322e-5	537	6.595743908996366e-4	8.053137370211081e-4	19.744933371539684	1.1972856949336243e-65
f	D_teissieri	6.605495256317748e-4	3.709529174791302e-5	537	5.876798525710395e-4	7.334191986925102e-4	17.806829236460644	4.373832772714764e-56
m	D_teissieri	4.987714149103931e-4	3.709529174791307e-5	537	4.2590174184965767e-4	5.716410879711285e-4	13.445679799470867	9.935672276896596e-36
f	D_virilis	8.196094024173605e-4	3.709529174791297e-5	537	7.467397293566253e-4	8.924790754780957e-4	22.09470161300114	1.9756740211473686e-77
m	D_virilis	6.199581251589642e-4	3.709529174791318e-5	537	5.470884520982286e-4	6.928277982196999e-4	16.71258253936877	8.571104823477573e-51
f	D_yakuba	5.193350811356211e-4	3.70952917479135e-5	537	4.464654080748848e-4	5.922047541963574e-4	14.000026867690888	3.4558319520477054e-38
m	D_yakuba	4.894289533831576e-4	3.709529174791298e-5	537	4.1655928032242233e-4	5.622986264438928e-4	13.193829467878315	1.2541368986862313e-34
f	Z_africanus	6.880226271721377e-4	3.7095291747913395e-5	537	6.151529541114016e-4	7.608923002328738e-4	18.547438091273104	1.0251436049681514e-59
m	Z_africanus	6.020234176966601e-4	3.709529174791313e-5	537	5.291537446359245e-4	6.748930907573956e-4	16.229105887286305	1.7336892487146734e-48
f	Z_camerounensis	8.328490878222992e-4	3.709529174791298e-5	537	7.59979414761564e-4	9.057187608830344e-4	22.451611743130613	3.1446952248174636e-79
m	Z_camerounensis	7.952976351879157e-4	3.709529174791315e-5	537	7.224279621271801e-4	8.681673082486512e-4	21.439314740870216	3.9258958760653174e-74
f	Z_davidi	7.545943617528718e-4	3.7095291747913144e-5	537	6.817246886921363e-4	8.274640348136074e-4	20.342052217322774	1.2520608857942737e-68
m	Z_davidi	8.947838738516755e-4	3.7095291747913124e-5	537	8.2191420079094e-4	9.67653546912411e-4	24.121224869514972	1.209383438383272e-87
f	Z_indianus	8.157745434430783e-4	3.7095291747913e-5	537	7.42904870382343e-4	8.886442165038136e-4	21.991323022522774	6.551310608097181e-77
m	Z_indianus	7.074931617164604e-4	3.709529174791318e-5	537	6.346234886557248e-4	7.803628347771961e-4	19.072316953977346	2.623577340598577e-62
f	Z_inermis	0.001157186100258375	3.9101870797284694e-5	537	0.0010803747205171293	0.001233997479999621	29.59413646108033	6.925648046366591e-115
m	Z_inermis	0.00107512187309575	3.709529174791313e-5	537	0.0010022522000350145	0.0011479915461564856	28.982704338920133	6.888724058929993e-112
f	Z_nigranus	7.625913027452544e-4	3.709529174791314e-5	537	6.897216296845188e-4	8.354609758059899e-4	20.557630545880674	1.0440220471432812e-69
m	Z_nigranus	7.538604412923129e-4	3.709529174791311e-5	537	6.809907682315773e-4	8.267301143530484e-4	20.322267483843774	1.5724383584398794e-68
f	Z_sepsoides	9.501893690708746e-4	3.709529174791313e-5	537	8.773196960101391e-4	0.00102305904213161	25.614823992436435	3.7534413018819294e-95
m	Z_sepsoides	8.361365196109754e-4	3.7095291747913124e-5	537	7.632668465502398e-4	9.090061926717109e-4	22.540233011053594	1.1244956926214832e-79
f	Z_tsacasi	0.0011257810324341085	3.7095291747913103e-5	537	0.001052911359373373	0.001198650705494844	30.34835364241184	1.456883142309945e-118
m	Z_tsacasi	9.726231595073769e-4	3.7095291747913103e-5	537	8.997534864466413e-4	0.0010454928325681124	26.21958511923806	3.51405477495556e-98
