## Supplementary tables for "Body size, wing area, and wing loading follow a pattern of trait conservatism in *Drosophila*": TableS24_load_OLS_SD_contrasts.csv

contrast	Species	estimate	SE	df	lower.CL	upper.CL	t.ratio	p.value
f - m	D_albomicans	2.26E-04	5.25E-05	537	1.23E-04	3.29E-04	4.301918654	2.01E-05
f - m	D_auraria	3.32E-04	5.25E-05	537	2.29E-04	4.35E-04	6.328448978	5.23E-10
f - m	D_birchii	3.38E-04	5.25E-05	537	2.35E-04	4.41E-04	6.450559773	2.49E-10
f - m	D_erecta	1.88E-04	5.25E-05	537	8.45E-05	2.91E-04	3.574701319	3.82E-04
f - m	D_funebris	2.53E-04	5.56E-05	537	1.43E-04	3.62E-04	4.542821837	6.86E-06
f - m	D_immigrans	5.03E-05	5.25E-05	537	-5.28E-05	1.53E-04	0.958538898	0.338222441
f - m	D_lummei	1.34E-04	5.25E-05	537	3.11E-05	2.37E-04	2.558153641	0.01079626
f - m	D_mauritiana	1.13E-04	5.25E-05	537	9.98E-06	2.16E-04	2.154575634	0.031639081
f - m	D_melanogaster	4.59E-05	5.25E-05	537	-5.71E-05	1.49E-04	0.875044885	0.381940685
f - m	D_nasuta	2.29E-04	5.25E-05	537	1.26E-04	3.32E-04	4.367730677	1.51E-05
f - m	D_nikananu	1.53E-04	5.25E-05	537	4.95E-05	2.56E-04	2.907130769	0.003798319
f - m	D_niveifrons	1.87E-04	5.25E-05	537	8.43E-05	2.90E-04	3.572095704	3.86E-04
f - m	D_pallidifrons	1.83E-04	5.25E-05	537	8.01E-05	2.86E-04	3.490995828	5.21E-04
f - m	D_prosaltans	1.58E-04	5.25E-05	537	5.51E-05	2.61E-04	3.013817821	0.002701622
f - m	D_santomea	2.56E-05	5.25E-05	537	-7.75E-05	1.29E-04	0.487426084	0.626155331
f - m	D_sechellia	1.34E-04	5.25E-05	537	3.09E-05	0.000236961	2.552539879	0.010969638
f - m	D_serrata	3.18E-04	5.25E-05	537	2.15E-04	4.21E-04	6.060175093	2.56E-09
f - m	D_spaffchauvacae	6.96E-05	5.25E-05	537	-3.35E-05	1.73E-04	1.326128216	0.185360992
f - m	D_sulfurigasterbilimbata	0.000306523	5.25E-05	537	2.03E-04	4.10E-04	5.842913562	8.90E-09
f - m	D_teissieri	1.62E-04	5.25E-05	537	5.87E-05	2.65E-04	3.083798341	0.002148859
f - m	D_virilis	2.00E-04	5.25E-05	537	9.66E-05	3.03E-04	3.805732894	1.58E-04
f - m	D_yakuba	2.99E-05	5.25E-05	537	-7.31E-05	1.33E-04	0.570067648	0.568870234
f - m	Z_africanus	8.60E-05	5.25E-05	537	-1.71E-05	1.89E-04	1.639308422	0.10173471
f - m	Z_camerounensis	3.76E-05	5.25E-05	537	-6.55E-05	1.41E-04	0.715802075	0.474424701
f - m	Z_davidi	-1.40E-04	5.25E-05	537	-2.43E-04	-3.71E-05	-2.67227861	0.00776272
f - m	Z_indianus	1.08E-04	5.25E-05	537	5.23E-06	2.11E-04	2.064048985	0.039492847
f - m	Z_inermis	8.21E-05	5.39E-05	537	-2.38E-05	1.88E-04	1.522577989	0.12845295
f - m	Z_nigranus	8.73E-06	5.25E-05	537	-9.43E-05	1.12E-04	0.166426817	0.867883715
f - m	Z_sepsoides	1.14E-04	5.25E-05	537	1.10E-05	2.17E-04	2.174064132	0.030136328
f - m	Z_tsacasi	1.53E-04	5.25E-05	537	5.01E-05	2.56E-04	2.919480221	0.003653306
