## Supplementary tables for "Body size, wing area, and wing loading follow a pattern of trait conservatism in *Drosophila*": TableS26_load_GLS_means.csv

Sex	Species	emmean	SE	df	lower.CL	upper.CL	t.ratio	p.value
f	D_albomicans	6.758799196571273e-4	2.0562022561054712e-4	0.12569874741318354	-856357.7890763489	856357.7904281087	3.287030337848528	0.6966447259010621
m	D_albomicans	4.988342997768772e-4	2.564771278828267e-4	0.30417099293273747	-1.4835308506999392	1.484528519299493	1.9449465295196735	0.5657049215724135
f	D_auraria	7.844783464908988e-4	2.0333700208746938e-4	0.13311496596561098	-231585.70677692984	231585.70834588655	3.8580206181727816	0.6704004966100174
m	D_auraria	5.149963056657389e-4	2.546503021101901e-4	0.32732627585632873	-0.7658675569992863	0.7668975496106178	2.0223667570710133	0.5423930489257464
f	D_birchii	7.974324086634574e-4	2.099046204072485e-4	0.11389219300435226	-9803301.057793584	9803301.059388448	3.7990226566538223	0.7046980706487352
m	D_birchii	6.283262268080176e-4	2.599245844763489e-4	0.2677139174673372	-5.33896066250157	5.340217314955186	2.4173405069545866	0.5616190956661526
f	D_erecta	6.435798346384426e-4	2.300850114401444e-4	0.08019928442672758	-560971895184.3325	560971895184.3337	2.7971393295467535	0.7890093308232625
m	D_erecta	3.194955197615225e-4	2.7647776119663395e-4	0.16718127577178574	-3639.2194029212333	3639.220041912273	1.1555921112016452	0.7522386653743615
f	D_funebris	7.543766359057708e-4	1.5329983674776545e-4	536.9999887432967	4.532357509515181e-4	0.0010555175208600235	4.920922630511326	1.1474360207165838e-6
m	D_funebris	3.3053271590850124e-4	2.1679870823827126e-4	536.9999887432967	-9.534480777883885e-5	7.564102395958413e-4	1.524606482180841	0.12794597090751197
f	D_immigrans	9.688544840266907e-4	1.658376301812557e-4	1.1692155684385659	-5.382465724598039e-4	0.002475955540513185	5.842187222331632	0.08315783843847627
m	D_immigrans	9.565475012362108e-4	2.2583834822949465e-4	3.999932066161472	3.2951552484128464e-4	0.001583579477631137	4.235540636633496	0.013311399390934342
f	D_lummei	8.89972753272834e-4	1.9337657643282979e-4	0.17961537738989872	-766.2224419393041	766.2242218848106	4.602277947463663	0.5818419426798893
m	D_lummei	6.339655610776443e-4	2.467698122943193e-4	0.47605406789036103	-0.052634889131898545	0.05390282025405383	2.5690563816676306	0.4081068594055875
f	D_mauritiana	6.705212284222987e-4	1.9543783955988704e-4	0.16751749437842667	-2484.3993137469347	2484.400654789392	3.4308669699392285	0.6296266632141057
m	D_mauritiana	5.583110283260889e-4	2.483883835422416e-4	0.4368503995117987	-0.08895912815512964	0.09007575021178181	2.247734054081241	0.454532558690732
f	D_melanogaster	5.264968748908318e-4	1.847753876932601e-4	0.25521333131069157	-6.387595872682683	6.388648866432465	2.849388554740055	0.5499177645165282
m	D_melanogaster	5.445426160000017e-4	2.4008911646321266e-4	0.7268335956899634	-0.007140635863424342	0.008229721095424344	2.2680853843845044	0.33210875002386764
f	D_nasuta	7.130147518512237e-4	2.1540000830112634e-4	0.10182998517567167	-213589043.13936833	213589043.14079437	3.310189063941161	0.7370763833812658
m	D_nasuta	2.6715928732586356e-4	2.643823056163495e-4	0.23105630139953198	-29.45876580395301	29.45930012252766	1.0105036594753953	0.72158996142792875
f	D_nikananu	8.168101725856995e-4	1.9024852237131874e-4	0.2015835340593596	-130.61311184938918	130.61474546973434	4.293385107041647	0.5594020124720467
m	D_nikananu	5.197914184124497e-4	2.443262986486754e-4	0.5479871841730862	-0.024651016013019156	0.025690598849844055	2.1274476848678265	0.41117427502330967
f	D_niveifrons	0.0012278391707602717	1.7776566631052022e-4	0.3772639105207872	-0.17205643122362654	0.1745121095651471	6.9070658932275935	0.3232727248472276
m	D_niveifrons	0.0011155937139786317	2.3473702747056066e-4	1.1454022103081531	-0.0011055817010156475	0.0033367691289729108	4.7525255218567635	0.10846102038295471
f	D_pallidifrons	6.568091171110453e-4	2.3310979323710432e-4	0.07699747089862517	-2629293500337.76	2629293500337.7607	2.8175955543960405	0.7947518710648764
m	D_pallidifrons	5.339936518546455e-4	2.790000280464808e-4	0.15797409201976953	-10113.470563427714	10113.47163141502	1.913955549014079	0.7044078285758988
f	D_prosaltans	5.811430343996686e-4	1.6253561723824438e-4	2.026701205197155	-1.0943581561572108e-4	0.001271721884415058	3.5754811423752755	0.06873998418016693
m	D_prosaltans	4.6213608520471864e-4	2.2342485720686634e-4	7.166853394821519	-6.369654381682785e-5	9.87968714226265e-4	2.0684183979441126	0.07646654428900174
f	D_santomea	7.458566362208196e-4	2.167987082382713e-4	536.9999887432967	3.199791125334794e-4	0.0011717341599081596	3.4403186360367535	6.262220758621866e-4
m	D_santomea	6.600702534337e-4	1.5329983674776542e-4	536.9999887432967	3.589293684794474e-4	9.612111383879527e-4	4.3057466168066325	1.9786955215366965e-5
f	D_sechellia	7.115418676637278e-4	2.056257243263521e-4	0.12568192698924688	-859054.0856289145	859054.0870519982	3.4603737931856595	0.6922127023721697
m	D_sechellia	3.5747343959285455e-4	2.2386503036510072e-4	0.17654967941628308	-1173.674579004455	1173.6752939513342	1.5968257257949234	0.7047316903107314
f	D_serrata	7.094086168665071e-4	2.001103683205256e-4	0.14528548343789258	-36292.32320493627	36292.324623753506	3.54508675797456	0.6588250326994899
m	D_serrata	4.906009803238672e-4	2.5208133500175683e-4	0.36570278910182724	-0.3095531596643231	0.3105343616249709	1.9462011351235031	0.5235146260011161
f	D_spaffchauvacae	4.475624411669119e-4	1.7910950072803762e-4	0.34656897102660417	-0.33495746339569493	0.3358525882780287	2.4988202152743253	0.4930741239107341
m	D_spaffchauvacae	4.1257838907321194e-4	2.3575634285833848e-4	1.038981992809549	-0.0023300230407175457	0.0031551798188639694	1.7500203136469694	0.32344217158165106
f	D_sulfurigasterbilimbata	0.00119604085570642	2.644612528542863e-4	0.05625294728824477	-4307904749902006300	4307904749902006300	4.5225561128435645	0.8157753022807004
m	D_sulfurigasterbilimbata	9.622466605962301e-4	3.0568054273726725e-4	0.10039973164552048	-457421337.4791591	457421337.48108363	3.1478832508593197	0.743404875585509
f	D_teissieri	6.739571066429091e-4	1.6606069365310055e-4	1.1332727029614487	-9.31235970909219e-4	0.0022791501841950374	4.05849868392577	0.13089462267057986
m	D_teissieri	4.6083050201129583e-4	1.8817483171821735e-4	1.866031240444441	-4.071560436817951e-4	0.0013288170477043868	2.448948660155398	0.14291454401265788
f	D_virilis	8.81385612983891e-4	1.8261875675959114e-4	0.2842459273694186	-2.025063459246569	2.026826230472537	4.826369583405898	0.45084823927964707
m	D_virilis	7.017051433650111e-4	2.3843332457378994e-4	0.8251684637032058	-0.004358354034069072	0.005761764320799095	2.9429826750071113	0.24921408347055002
f	D_yakuba	5.19180445148579e-4	1.741102944878078e-4	0.490523827080538	-0.03127343044346353	0.032311791333760685	2.981905502347737	0.37333726057836975
m	D_yakuba	6.222783117318291e-4	2.319811082685888e-4	1.5428372594742978	-7.204713635726369e-4	0.001965027987036295	2.6824525340716643	0.15065061749663045
f	Z_africanus	6.234315911004183e-4	2.4750701765593585e-4	0.06527782358578109	-2765209514141664	2765209514141664	2.5188440998754316	0.8243785469210609
m	Z_africanus	6.112750152443583e-4	2.9113667535339354e-4	0.12495539116291839	-1392710.646702755	1392710.647925305	2.099615290661569	0.7376542037330247
f	Z_camerounensis	8.872673890839296e-4	2.7071269461800547e-4	0.053741404163376895	-51874067637343855e3	51874067637343855e3	3.2775241306504888	0.8364982833249889
m	Z_camerounensis	8.101796781715132e-4	2.848139328455896e-4	0.06584300714294719	-2155682655228611.8	2155682655228611.8	2.8445928542784733	0.8167098638105503
f	Z_davidi	9.420489185505026e-4	2.7571393232325345e-4	0.05196299732504588	-34981770438838865e4	34981770438838865e4	3.41676211503894	0.8388805177238744
m	Z_davidi	8.444439645130228e-4	3.154663411903766e-4	0.08905154547458996	-19839641643.615417	19839641643.617104	2.676811609525786	0.7754436240751902
f	Z_indianus	8.362416883661343e-4	2.2183934833310088e-4	0.09084910669979945	-7247162401.832093	7247162401.833766	3.7695823335654732	0.7486782570364996
m	Z_indianus	7.451998487166344e-4	2.6965447597944003e-4	0.19829417347706546	-234.70075244065256	234.70224284035	2.7635359880822175	0.6146618458601512
f	Z_inermis	0.001130809911612489	2.9009746940597504e-4	0.0477419962657992	-57606745955412665e6	57606745955412665e6	3.8980343879869714	0.8438414483088567
m	Z_inermis	0.0016510901669389388	3.281118432831131e-4	0.07812461048304555	-2127429131926.3313	2127429131926.3347	5.032095612331453	0.7575517987035966
f	Z_nigranus	7.988389204979738e-4	2.3905595672842398e-4	0.07154128240256963	-50421556536144.55	50421556536144.55	3.341639888126624	0.7958357152310154
m	Z_nigranus	8.587883648627339e-4	2.839869546198093e-4	0.14246055659854107	-76690.05851046102	76690.06022803775	3.0240416008279194	0.6782620149826227
f	Z_sepsoides	0.001549632358634812	2.555353997195648e-4	0.06052870730569542	-100504256265972980	100504256265972980	6.064257086632393	0.7909534948766304
m	Z_sepsoides	0.0013708010282571122	2.9799191340828244e-4	0.11192663604929579	-21881713.45537925	21881713.458120856	4.600128280591831	0.6932691773933041
f	Z_tsacasi	0.0010874898921268313	2.829377225415358e-4	0.04969582690950656	-4866875508343631e6	4866875508343631e6	3.8435662885749906	0.8394494907098612
m	Z_tsacasi	0.0012541999252052112	3.2179899748737973e-4	0.08315113751887036	-212354308414.25537	212354308414.25787	3.8974637428893737	0.7621682209348911
