## Supplementary tables for "Body size, wing area, and wing loading follow a pattern of trait conservatism in *Drosophila*": TableS27_load_GLS_SD_contrasts.csv

contrast	Species	estimate	SE	df	lower.CL	upper.CL	t.ratio	p.value
f - m	D_albomicans	1.77E-04	1.53E-04	536.9999887	-1.24E-04	4.78E-04	1.154897641	0.248645993
f - m	D_auraria	2.69E-04	1.53E-04	536.9999887	-3.17E-05	5.71E-04	1.757875589	0.079338377
f - m	D_birchii	1.69E-04	1.53E-04	536.9999887	-1.32E-04	4.70E-04	1.103107384	0.27047463
f - m	D_erecta	3.24E-04	1.53E-04	536.9999887	2.29E-05	6.25E-04	2.114055186	0.034970912
f - m	D_funebris	4.24E-04	1.53E-04	536.9999887	1.23E-04	7.25E-04	2.764803466	0.00589152
f - m	D_immigrans	1.23E-05	1.53E-04	536.9999887	-2.89E-04	3.13E-04	0.080280469	0.936044101
f - m	D_lummei	2.56E-04	1.53E-04	536.9999887	-4.51E-05	5.57E-04	1.669976939	0.095506671
f - m	D_mauritiana	1.12E-04	1.53E-04	536.9999887	-1.89E-04	4.13E-04	0.731965555	0.46450891
f - m	D_melanogaster	-1.80E-05	1.53E-04	536.9999887	-3.19E-04	2.83E-04	-0.117715332	0.906337234
f - m	D_nasuta	4.46E-04	1.53E-04	536.9999887	1.45E-04	7.47E-04	2.908388384	0.003783315
f - m	D_nikananu	2.97E-04	1.53E-04	536.9999887	-4.12E-06	5.98E-04	1.937502091	0.05320798
f - m	D_niveifrons	1.12E-04	1.53E-04	536.9999887	-1.89E-04	4.13E-04	0.73219554	0.46436866
f - m	D_pallidifrons	1.23E-04	1.53E-04	536.9999887	-1.78E-04	4.24E-04	0.801145441	0.423401779
f - m	D_prosaltans	1.19E-04	1.53E-04	536.9999887	-1.82E-04	4.20E-04	0.776301865	0.437912551
f - m	D_santomea	8.58E-05	1.53E-04	536.9999887	-2.15E-04	3.87E-04	0.559598657	0.575986548
f - m	D_sechellia	3.54E-04	8.85E-05	536.9999887	1.80E-04	5.28E-04	4.000425048	7.21E-05
f - m	D_serrata	2.19E-04	1.53E-04	536.9999887	-8.23E-05	5.20E-04	1.427318131	0.154069433
f - m	D_spaffchauvacae	3.50E-05	1.53E-04	536.9999887	-2.66E-04	3.36E-04	0.228206715	0.819572411
f - m	D_sulfurigasterbilimbata	2.34E-04	1.53E-04	536.9999887	-6.73E-05	5.35E-04	1.525077913	0.12782837
f - m	D_teissieri	2.13E-04	8.85E-05	536.9999887	3.93E-05	3.87E-04	2.408000657	0.016376212
f - m	D_virilis	1.80E-04	1.53E-04	536.9999887	-1.21E-04	4.81E-04	1.172085199	0.241682579
f - m	D_yakuba	-0.000103098	1.53E-04	536.9999887	-4.04E-04	1.98E-04	-0.672524308	0.501539241
f - m	Z_africanus	1.22E-05	1.53E-04	536.9999887	-2.89E-04	3.13E-04	0.07929934	0.936824073
f - m	Z_camerounensis	7.71E-05	8.85E-05	536.9999887	-9.68E-05	2.51E-04	0.870971782	0.384158755
f - m	Z_davidi	9.76E-05	1.53E-04	536.9999887	-2.04E-04	3.99E-04	0.636693138	0.52459605
f - m	Z_indianus	9.10E-05	1.53E-04	536.9999887	-2.10E-04	3.92E-04	0.593880865	0.552841879
f - m	Z_inermis	-5.20E-04	1.53E-04	536.9999887	-8.21E-04	-2.19E-04	-3.393873512	7.40E-04
f - m	Z_nigranus	-5.99E-05	1.53E-04	536.9999887	-3.61E-04	2.41E-04	-0.391060067	0.695907943
f - m	Z_sepsoides	1.79E-04	1.53E-04	536.9999887	-1.22E-04	4.80E-04	1.166546124	0.243911503
f - m	Z_tsacasi	-1.67E-04	1.53E-04	536.9999887	-4.68E-04	1.34E-04	-1.087476912	0.27731395
