## Supplementary tables for "Body size, wing area, and wing loading follow a pattern of trait conservatism in *Drosophila*": TableS29_load_RRPPBM_means.csv

Species	Sex	load.GM.fitted.mean	p_val
D_albomicans	f	6.57E-04	0.274
D_albomicans	m	4.34E-04	0.274
D_auraria	f	7.27E-04	0.004
D_auraria	m	3.94E-04	0.004
D_birchii	f	8.14E-04	0.001
D_birchii	m	4.76E-04	0.001
D_erecta	f	6.63E-04	0.043
D_erecta	m	4.75E-04	0.043
D_funebris	f	8.89E-04	0.002
D_funebris	m	6.36E-04	0.002
D_immigrans	f	7.22E-04	0.955
D_immigrans	m	6.69E-04	0.955
D_lummei	f	7.70E-04	0.382
D_lummei	m	6.36E-04	0.382
D_mauritiana	f	6.40E-04	0.385
D_mauritiana	m	5.30E-04	0.385
D_melanogaster	f	4.94E-04	0.87
D_melanogaster	m	4.50E-04	0.87
D_nasuta	f	6.16E-04	0.014
D_nasuta	m	3.84E-04	0.014
D_nikananu	f	6.33E-04	0.252
D_nikananu	m	4.81E-04	0.252
D_niveifrons	f	0.001024693	0.015
D_niveifrons	m	8.38E-04	0.015
D_pallidifrons	f	6.49E-04	0.075
D_pallidifrons	m	4.67E-04	0.075
D_prosaltans	f	6.76E-04	0.217
D_prosaltans	m	5.14E-04	0.217
D_santomea	f	6.32E-04	0.862
D_santomea	m	6.07E-04	0.862
D_sechellia	f	7.26E-04	0.102
D_sechellia	m	5.91E-04	0.102
D_serrata	f	8.33E-04	0.002
D_serrata	m	5.18E-04	0.002
D_spaffchauvacae	f	6.42E-04	0.501
D_spaffchauvacae	m	5.72E-04	0.501
D_sulfurigasterbilimbata	f	0.001039861	0.001
D_sulfurigasterbilimbata	m	7.32E-04	0.001
D_teissieri	f	6.58E-04	0.134
D_teissieri	m	5.00E-04	0.134
D_virilis	f	8.18E-04	0.11
D_virilis	m	6.22E-04	0.11
D_yakuba	f	5.20E-04	0.968
D_yakuba	m	4.89E-04	0.968
Z_africanus	f	6.88E-04	0.806
Z_africanus	m	6.01E-04	0.806
Z_camerounensis	f	8.31E-04	0.865
Z_camerounensis	m	7.96E-04	0.865
Z_davidi	f	7.54E-04	0.045
Z_davidi	m	8.94E-04	0.045
Z_indianus	f	8.18E-04	0.61
Z_indianus	m	7.06E-04	0.61
Z_inermis	f	0.001156729	0.318
Z_inermis	m	0.001074454	0.318
Z_nigranus	f	7.61E-04	0.98
Z_nigranus	m	7.54E-04	0.98
Z_sepsoides	f	9.50E-04	0.426
Z_sepsoides	m	8.38E-04	0.426
Z_tsacasi	f	0.001124642	0.037
Z_tsacasi	m	9.74E-04	0.037
