## Supplementary tables for "Body size, wing area, and wing loading follow a pattern of trait conservatism in *Drosophila*": TableS31_load_RRPPKappa_means.csv

Species	Sex	load.GM.fitted.kappa.mean	p_val
D_albomicans	f	6.58E-04	0.741
D_albomicans	m	4.35E-04	0.741
D_auraria	f	7.28E-04	0.239
D_auraria	m	3.97E-04	0.239
D_birchii	f	8.15E-04	0.001
D_birchii	m	4.78E-04	0.001
D_erecta	f	6.64E-04	0.775
D_erecta	m	5.14E-04	0.775
D_funebris	f	8.91E-04	0.793
D_funebris	m	6.38E-04	0.793
D_immigrans	f	6.90E-04	0.856
D_immigrans	m	6.70E-04	0.856
D_lummei	f	7.71E-04	0.899
D_lummei	m	6.37E-04	0.899
D_mauritiana	f	6.41E-04	0.035
D_mauritiana	m	5.31E-04	0.035
D_melanogaster	f	4.95E-04	0.493
D_melanogaster	m	0.000450802	0.493
D_nasuta	f	6.17E-04	0.754
D_nasuta	m	3.86E-04	0.754
D_nikananu	f	6.35E-04	0.703
D_nikananu	m	4.82E-04	0.703
D_niveifrons	f	0.00102583	0.812
D_niveifrons	m	8.39E-04	0.812
D_pallidifrons	f	6.50E-04	0.867
D_pallidifrons	m	4.68E-04	0.867
D_prosaltans	f	6.77E-04	0.879
D_prosaltans	m	5.16E-04	0.879
D_santomea	f	6.02E-04	0.993
D_santomea	m	5.91E-04	0.993
D_sechellia	f	7.27E-04	0.723
D_sechellia	m	5.92E-04	0.723
D_serrata	f	8.35E-04	0.001
D_serrata	m	5.19E-04	0.001
D_spaffchauvacae	f	6.43E-04	0.931
D_spaffchauvacae	m	5.73E-04	0.931
D_sulfurigasterbilimbata	f	0.001041137	0.001
D_sulfurigasterbilimbata	m	7.34E-04	0.001
D_teissieri	f	6.60E-04	0.001
D_teissieri	m	4.70E-04	0.001
D_virilis	f	8.19E-04	0.73
D_virilis	m	6.23E-04	0.73
D_yakuba	f	5.21E-04	0.957
D_yakuba	m	4.86E-04	0.957
Z_africanus	f	6.89E-04	0.124
Z_africanus	m	6.02E-04	0.124
Z_camerounensis	f	8.33E-04	0.948
Z_camerounensis	m	7.97E-04	0.948
Z_davidi	f	7.55E-04	0.008
Z_davidi	m	8.95E-04	0.008
Z_indianus	f	8.20E-04	0.863
Z_indianus	m	7.08E-04	0.863
Z_inermis	f	0.001157952	0.867
Z_inermis	m	0.001075757	0.867
Z_nigranus	f	7.62E-04	0.99
Z_nigranus	m	7.55E-04	0.99
Z_sepsoides	f	9.52E-04	0.032
Z_sepsoides	m	8.39E-04	0.032
Z_tsacasi	f	0.001125976	0.688
Z_tsacasi	m	9.75E-04	0.688
