## Supplementary tables for "Body size, wing area, and wing loading follow a pattern of trait conservatism in *Drosophila*": tableS33.csv

	Area	WAIC AREA	Mass	wAIC MASS	wLoad	wAICWL
BM	89.97598	2.00E-09	-305.789	2.80E-12	-384.24	1.44E-12
OU	47.72338	7.48E-01	-358.256	6.92E-01	-438.379	8.19E-01
WN	37.64035	2.52E-01	-366.267	3.08E-01	-439.038	1.81E-01
